# Purification-free cryo-EM reveals endogenous assemblies from minute tardigrade samples

**DOI:** 10.64898/2026.10.08.757488

**Authors:** Yohta Fukuda, Daisuke Motooka, Yuko Imamura, Tsuyoshi Inoue

## Abstract

Tardigrades are minute animals renowned for environmental stress tolerance, and their remarkable biology has motivated extensive molecular studies using biochemical and biophysical approaches. Yet the native structures of endogenous macromolecular assemblies in tardigrades remain largely inaccessible, in part because only limited biological material is available. Here we show that purification-free single-particle cryo-EM, guided by long-read cDNA sequence assignment, can recover multiple endogenous assemblies directly from crude extract of a wild-derived *Macrobiotus* cf. *shonaicus* culture. We reconstructed a dimeric vitellogenin (Vg) particle at 3.10 Å resolution, a previously uncharacterized tardigrade ferritin at 3.09 Å resolution, and a low-resolution ribosome map. The Vg particle is a glycosylated and metal-containing assembly with structural evidence of proteolytic processing and contains lipid-like densities occupying a broad chamber whose walls include N-linked glycans. The ferritin structure revealed a divergent C-terminal helix that lines a mineral-like density observed at a position corresponding to previously described mineralization sites in ferritin-family cages. These results establish purification-free cryo-EM as a route to structural analysis of endogenous macromolecular assemblies from minute animal samples. In tardigrades, this approach provides a foundation for future state-dependent structural studies, including desiccation, rehydration and reproduction.
