## Supplementary File 1 for "Purification-free cryo-EM reveals endogenous assemblies from minute tardigrade samples": SupplementaryFile1.xlsx

### Sheet: DG
Chain	BLAST rank	Accession	Organism	Registered protein name	Identity	Query cover	E-value	Bit score	Subject length (aa)	Query range	Subject range		Yellow = Tardigrada
DG	1	XP_055331266.1	Paramacrobiotus metropolitanus	LOW QUALITY PROTEIN: vitellogenin-6-like	0.4625	0.979592	7.04e-65	229	1840	5–244	667–905
DG	2	OQV21904.1	Hypsibius exemplaris	Vitellogenin-6	0.44583	0.971429	3.28e-57	207	1824	7–244	643–881
DG	3	GAU88362.1	Ramazzottius varieornatus	Vitellogenin	0.41803	0.983673	2.13e-56	205	1785	1–241	604–845
DG	4	GAU88667.1	Ramazzottius varieornatus	Vitellogenin	0.29583	0.979592	9.72e-26	117	1860	2–241	574–812
DG	5	OQV17559.1	Hypsibius exemplaris	Vitellogenin-6	0.28755	0.95102	6.73e-25	115	1876	9–241	595–826
DG	6	XP_014664674.1	Priapulus caudatus	PREDICTED: vitellogenin-6-like	0.30137	0.595918	7.6e-18	94.4	664	31–176	492–637
DG	7	KAK2155028.1	Paralvinella palmiformis	hypothetical protein LSH36_251g05002	0.21667	0.979592	1.65e-16	90.5	1669	5–244	525–761
DG	8	XP_002741413.2	Saccoglossus kowalevskii	vitellogenin-3-like	0.24686	0.95102	2e-15	87.4	2488	12–244	565–796
DG	9	XP_019623581.1	Branchiostoma belcheri	PREDICTED: vitellogenin-like	0.22747	0.926531	1.7e-14	84.7	1135	9–235	607–835
DG	10	GMR61412.1	Pristionchus mayeri	hypothetical protein PMAYCL1PPCAC_31607, partial	0.27184	0.812245	2.16e-14	84.3	1014	7–205	189–390

### Sheet: FK
Chain	BLAST rank	Accession	Organism	Registered protein name	Identity	Query cover	E-value	Bit score	Subject length (aa)	Query range	Subject range		Yellow = Tardigrada
FK	1	XP_055331266.1	Paramacrobiotus metropolitanus	LOW QUALITY PROTEIN: vitellogenin-6-like	0.38416	1	4.5e-82	283	1840	1–341	1360–1697
FK	2	GAU88362.1	Ramazzottius varieornatus	Vitellogenin	0.34808	0.991202	1.69e-71	253	1785	1–338	1304–1639
FK	3	OQV21904.1	Hypsibius exemplaris	Vitellogenin-6	0.36283	0.994135	1.81e-71	253	1824	1–339	1339–1674
FK	4	XP_055338826.1	Paramacrobiotus metropolitanus	vitellogenin-6-like	0.21914	0.938416	6.8e-19	100	1862	14–333	1287–1606
FK	5	GAU88667.1	Ramazzottius varieornatus	Vitellogenin	0.22321	0.950147	2.16e-18	99	1860	5–328	1280–1603
FK	6	XP_064476653.1	Ornithodoros turicata	vitellogenin-6-like	0.2242	0.785924	4.24e-07	64.7	1698	61–328	1215–1473
FK	7	NCH53413.1	Cronobacter muytjensii	hypothetical protein EHJ15_00015, partial	0.2	0.618768	6.7e-07	63.2	372	129–339	130–347
FK	8	USH46103.1	Androctonus crassicauda	vitellogenin-6	0.24378	0.583578	5.56e-06	61.2	1288	38–236	787–971

### Sheet: DG_all_HSPs
Chain	BLAST rank	Accession	Organism	Registered protein name	Identity	Query cover	E-value	Bit score	Subject length (aa)	Query start	Query end	Subject start	Subject end	Identical residues	Alignment length	HSP count	Positives	NCBI URL		Yellow = Tardigrada
DG	1	XP_055331266.1	Paramacrobiotus metropolitanus	LOW QUALITY PROTEIN: vitellogenin-6-like	0.4625	0.979592	7.04e-65	229	1840	5	244	667	905	111	240	1	0.6833	https://www.ncbi.nlm.nih.gov/protein/XP_055331266.1
DG	2	OQV21904.1	Hypsibius exemplaris	Vitellogenin-6	0.44583	0.971429	3.28e-57	207	1824	7	244	643	881	107	240	1	0.6958	https://www.ncbi.nlm.nih.gov/protein/OQV21904.1
DG	3	GAU88362.1	Ramazzottius varieornatus	Vitellogenin	0.41803	0.983673	2.13e-56	205	1785	1	241	604	845	102	244	1	0.6516	https://www.ncbi.nlm.nih.gov/protein/GAU88362.1
DG	4	GAU88667.1	Ramazzottius varieornatus	Vitellogenin	0.29583	0.979592	9.72e-26	117	1860	2	241	574	812	71	240	1	0.5167	https://www.ncbi.nlm.nih.gov/protein/GAU88667.1
DG	5	OQV17559.1	Hypsibius exemplaris	Vitellogenin-6	0.28755	0.95102	6.73e-25	115	1876	9	241	595	826	67	233	1	0.5365	https://www.ncbi.nlm.nih.gov/protein/OQV17559.1
DG	6	XP_014664674.1	Priapulus caudatus	PREDICTED: vitellogenin-6-like	0.30137	0.595918	7.6e-18	94.4	664	31	176	492	637	44	146	1	0.589	https://www.ncbi.nlm.nih.gov/protein/XP_014664674.1
DG	7	KAK2155028.1	Paralvinella palmiformis	hypothetical protein LSH36_251g05002	0.21667	0.979592	1.65e-16	90.5	1669	5	244	525	761	52	240	1	0.4917	https://www.ncbi.nlm.nih.gov/protein/KAK2155028.1
DG	8	XP_002741413.2	Saccoglossus kowalevskii	vitellogenin-3-like	0.24686	0.95102	2e-15	87.4	2488	12	244	565	796	59	239	1	0.5021	https://www.ncbi.nlm.nih.gov/protein/XP_002741413.2
DG	9	XP_019623581.1	Branchiostoma belcheri	PREDICTED: vitellogenin-like	0.22747	0.926531	1.7e-14	84.7	1135	9	235	607	835	53	233	1	0.4678	https://www.ncbi.nlm.nih.gov/protein/XP_019623581.1
DG	10	GMR61412.1	Pristionchus mayeri	hypothetical protein PMAYCL1PPCAC_31607, partial	0.27184	0.812245	2.16e-14	84.3	1014	7	205	189	390	56	206	1	0.4709	https://www.ncbi.nlm.nih.gov/protein/GMR61412.1
DG	11	XP_019620487.1	Branchiostoma belcheri	PREDICTED: vitellogenin-6-like	0.22747	0.926531	5.62e-14	83.2	1999	9	235	610	838	53	233	1	0.4678	https://www.ncbi.nlm.nih.gov/protein/XP_019620487.1
DG	12	KAN0946004.1	Argas vulgaris	hypothetical protein QQE90_008961	0.27225	0.755102	2.81e-13	81.3	1693	60	244	574	762	52	191	1	0.4869	https://www.ncbi.nlm.nih.gov/protein/KAN0946004.1
DG	13	GMT06883.1	Pristionchus entomophagus	hypothetical protein PENTCL1PPCAC_29057	0.29487	0.636735	3.94e-13	80.9	1660	7	162	519	674	46	156	1	0.5513	https://www.ncbi.nlm.nih.gov/protein/GMT06883.1
DG	14	AHK12748.1	Patiriella regularis	vitellogenin 2	0.25764	0.897959	4.6e-13	80.5	1893	21	240	565	788	59	229	1	0.4629	https://www.ncbi.nlm.nih.gov/protein/AHK12748.1
DG	15	KAF8353577.1	Pristionchus pacificus	hypothetical protein PRIPAC_95200	0.29452	0.595918	4.64e-13	80.5	1195	1	146	458	603	43	146	1	0.5411	https://www.ncbi.nlm.nih.gov/protein/KAF8353577.1
DG	16	XP_009048828.1	Lottia gigantea	hypothetical protein LOTGIDRAFT_230838	0.25847	0.942857	6.34e-13	80.1	2332	14	244	547	782	61	236	1	0.4958	https://www.ncbi.nlm.nih.gov/protein/XP_009048828.1
DG	17	GMR63099.1	Pristionchus mayeri	hypothetical protein PMAYCL1PPCAC_33294, partial	0.29747	0.644898	6.82e-13	80.1	1671	7	164	526	683	47	158	1	0.538	https://www.ncbi.nlm.nih.gov/protein/GMR63099.1
DG	18	KAF8354771.1	Pristionchus pacificus	hypothetical protein PRIPAC_96394	0.28767	0.595918	7.95e-13	79.7	1709	1	146	522	667	42	146	1	0.5411	https://www.ncbi.nlm.nih.gov/protein/KAF8354771.1
DG	19	XP_067144635.1	Centruroides vittatus	vitellogenin-3-like	0.25	0.930612	8.7e-13	79.7	1649	8	235	536	766	58	232	1	0.4483	https://www.ncbi.nlm.nih.gov/protein/XP_067144635.1
DG	20	CAB3400130.1	Caenorhabditis bovis	unnamed protein product	0.2638	0.665306	9.35e-13	79.7	1595	4	166	476	638	43	163	1	0.5337	https://www.ncbi.nlm.nih.gov/protein/CAB3400130.1
DG	21	KAN4680080.1	Diploscapter pachys	hypothetical protein ACMHYD_20082100	0.26708	0.657143	1.15e-12	79.3	1645	6	166	496	656	43	161	1	0.5528	https://www.ncbi.nlm.nih.gov/protein/KAN4680080.1
DG	22	GMT07088.1	Pristionchus entomophagus	hypothetical protein PENTCL1PPCAC_29262, partial	0.23636	0.877551	1.47e-12	79	1063	5	219	2	217	52	220	1	0.5	https://www.ncbi.nlm.nih.gov/protein/GMT07088.1
DG	23	XP_023226371.1	Centruroides sculpturatus	uncharacterized protein LOC111627056	0.24481	0.967347	1.76e-12	79	3260	8	244	2118	2357	59	241	2	0.4523	https://www.ncbi.nlm.nih.gov/protein/XP_023226371.1
DG	23	XP_023226371.1	Centruroides sculpturatus	uncharacterized protein LOC111627056	0.24242	0.873469	4.93e-10	71.6	3260	31	244	529	748	56	231	2	0.4416	https://www.ncbi.nlm.nih.gov/protein/XP_023226371.1
DG	24	XP_050403063.1	Patella vulgata	uncharacterized protein LOC126819202	0.24537	0.873469	2.5e-12	78.6	2814	31	244	568	783	53	216	1	0.4583	https://www.ncbi.nlm.nih.gov/protein/XP_050403063.1
DG	25	KAN4679733.1	Diploscapter pachys	hypothetical protein ACMHYD_20049000	0.27329	0.657143	3.35e-12	77.8	1645	6	166	495	655	44	161	1	0.5528	https://www.ncbi.nlm.nih.gov/protein/KAN4679733.1
DG	26	KJH41555.1	Dictyocaulus viviparus	lipoprotein amino terminal region	0.27684	0.697959	3.7e-12	77.8	1361	4	174	473	649	49	177	1	0.5311	https://www.ncbi.nlm.nih.gov/protein/KJH41555.1
DG	27	GMR61934.1	Pristionchus mayeri	hypothetical protein PMAYCL1PPCAC_32129	0.26829	0.669388	3.9e-12	77.8	1660	7	170	520	683	44	164	1	0.5427	https://www.ncbi.nlm.nih.gov/protein/GMR61934.1
DG	28	EYC03523.1	Ancylostoma ceylanicum	hypothetical protein Y032_0093g2638	0.26744	0.677551	5.14e-12	77.4	1708	9	174	584	755	46	172	1	0.5349	https://www.ncbi.nlm.nih.gov/protein/EYC03523.1
DG	29	CAR7555164.1	Hottentotta judaicus	unnamed protein product	0.25	0.893878	5.43e-12	77.4	1672	26	244	533	755	57	228	1	0.4737	https://www.ncbi.nlm.nih.gov/protein/CAR7555164.1
DG	30	ETN81009.1	Necator americanus	lipoprotein amino terminal region	0.29333	0.612245	5.81e-12	77	696	9	158	484	633	44	150	1	0.5467	https://www.ncbi.nlm.nih.gov/protein/ETN81009.1
DG	31	BHT07078.1	Pristionchus neolucani	hypothetical protein PNEOCL1PPCAC_23613, partial	0.31013	0.640816	6.54e-12	77	708	7	163	515	671	49	158	1	0.538	https://www.ncbi.nlm.nih.gov/protein/BHT07078.1
DG	32	CAH1244183.1	Branchiostoma lanceolatum	CTD-3088G3.8	0.2381	0.926531	6.59e-12	77	1087	9	235	605	832	55	231	1	0.4848	https://www.ncbi.nlm.nih.gov/protein/CAH1244183.1
DG	33	XP_066297865.1	Branchiostoma lanceolatum	vitellogenin-like	0.2381	0.926531	6.97e-12	77	1924	9	235	604	831	55	231	1	0.4848	https://www.ncbi.nlm.nih.gov/protein/XP_066297865.1
DG	34	XP_064069715.1	Necator americanus	hypothetical protein RB195_025612	0.29333	0.612245	7.77e-12	77	1673	9	158	491	640	44	150	1	0.5467	https://www.ncbi.nlm.nih.gov/protein/XP_064069715.1
DG	35	CAN8004229.1	Ixodes hexagonus	unnamed protein product, partial	0.26337	0.926531	9.19e-12	76.6	1521	18	244	481	712	64	243	1	0.428	https://www.ncbi.nlm.nih.gov/protein/CAN8004229.1
DG	36	XP_070563306.1	Ptychodera flava	LOW QUALITY PROTEIN: vitellogenin-6-like	0.244	0.995918	9.78e-12	76.6	1915	1	244	554	795	61	250	1	0.464	https://www.ncbi.nlm.nih.gov/protein/XP_070563306.1
DG	37	CAR7490475.1	Paragaleodes judaicus	unnamed protein product	0.24481	0.938776	9.92e-12	76.6	1676	15	244	519	758	59	241	1	0.4564	https://www.ncbi.nlm.nih.gov/protein/CAR7490475.1
DG	38	CAB3405715.1	Caenorhabditis bovis	unnamed protein product	0.34426	0.497959	1.22e-11	76.3	1646	3	124	503	624	42	122	1	0.5328	https://www.ncbi.nlm.nih.gov/protein/CAB3405715.1
DG	39	VDM77027.1	Strongylus vulgaris	unnamed protein product	0.33088	0.546939	1.23e-11	76.3	1448	25	158	339	474	45	136	1	0.5588	https://www.ncbi.nlm.nih.gov/protein/VDM77027.1
DG	40	BHT07067.1	Pristionchus neolucani	hypothetical protein PNEOCL1PPCAC_23602	0.3038	0.640816	1.4e-11	76.3	1656	7	163	514	670	48	158	1	0.538	https://www.ncbi.nlm.nih.gov/protein/BHT07067.1
DG	41	MIL5566893.1	Ancylostoma caninum	hypothetical protein ANCCAN_0206913	0.27326	0.677551	1.69e-11	75.5	646	9	174	388	559	47	172	1	0.5233	https://www.ncbi.nlm.nih.gov/protein/MIL5566893.1
DG	42	CAR7555163.1	Hottentotta judaicus	unnamed protein product	0.2449	0.967347	2.15e-11	75.5	1696	8	244	537	776	60	245	1	0.4204	https://www.ncbi.nlm.nih.gov/protein/CAR7555163.1
DG	43	KAK5982851.1	Trichostrongylus colubriformis	Lipoprotein amino terminal region	0.28	0.612245	2.18e-11	75.5	1622	9	158	485	634	42	150	1	0.56	https://www.ncbi.nlm.nih.gov/protein/KAK5982851.1
DG	44	VDM76861.1	Strongylus vulgaris	unnamed protein product, partial	0.3	0.612245	2.32e-11	75.1	720	9	158	447	596	45	150	1	0.5333	https://www.ncbi.nlm.nih.gov/protein/VDM76861.1
DG	45	KAL6722578.1	Ancylostoma duodenale	hypothetical protein Aduo_017691	0.26744	0.677551	2.63e-11	75.5	1627	9	174	503	674	46	172	1	0.5233	https://www.ncbi.nlm.nih.gov/protein/KAL6722578.1
DG	46	KIH64146.1	Ancylostoma duodenale	von Willebrand factor type D domain protein, partial	0.26744	0.677551	2.96e-11	75.1	1356	9	174	254	425	46	172	1	0.5233	https://www.ncbi.nlm.nih.gov/protein/KIH64146.1
DG	47	USH46103.1	Androctonus crassicauda	vitellogenin-6	0.23932	0.893878	3.17e-11	75.1	1288	26	244	152	374	56	234	1	0.453	https://www.ncbi.nlm.nih.gov/protein/USH46103.1
DG	48	KAF8354420.1	Pristionchus pacificus	hypothetical protein PRIPAC_96043	0.27397	0.595918	3.51e-11	75.1	1697	1	146	533	678	40	146	1	0.5342	https://www.ncbi.nlm.nih.gov/protein/KAF8354420.1
DG	49	GMR33187.1	Pristionchus mayeri	hypothetical protein PMAYCL1PPCAC_03382, partial	0.25238	0.820408	3.79e-11	74.7	1082	5	205	4	205	53	210	1	0.4857	https://www.ncbi.nlm.nih.gov/protein/GMR33187.1
DG	50	GMR48938.1	Pristionchus mayeri	hypothetical protein PMAYCL1PPCAC_19133	0.28169	0.579592	4.08e-11	74.7	1706	5	146	527	668	40	142	1	0.5352	https://www.ncbi.nlm.nih.gov/protein/GMR48938.1
DG	51	WKY16213.1	Nippostrongylus brasiliensis	hypothetical protein Q1695_001139	0.25731	0.697959	4.09e-11	74.7	1613	6	176	479	642	44	171	1	0.5322	https://www.ncbi.nlm.nih.gov/protein/WKY16213.1
DG	52	XGW32782.1	Haemonchus contortus	hypothetical protein V3C99_017361	0.26582	0.644898	5.23e-11	74.3	1616	9	166	482	639	42	158	1	0.5316	https://www.ncbi.nlm.nih.gov/protein/XGW32782.1
DG	53	KAE9421889.1	Angiostrongylus cantonensis	hypothetical protein Angca_005554	0.30147	0.555102	5.29e-11	74.3	1655	9	144	496	631	41	136	1	0.5588	https://www.ncbi.nlm.nih.gov/protein/KAE9421889.1
DG	54	GMT06779.1	Pristionchus entomophagus	hypothetical protein PENTCL1PPCAC_28953, partial	0.2375	0.653061	6.05e-11	74.3	1123	5	164	74	233	38	160	1	0.55	https://www.ncbi.nlm.nih.gov/protein/GMT06779.1
DG	55	CAO5512762.1	Caenorhabditis nigoni	unnamed protein product	0.29231	0.530612	7.07e-11	73.6	391	9	138	78	207	38	130	1	0.5846	https://www.ncbi.nlm.nih.gov/protein/CAO5512762.1
DG	56	XP_076318001.1	Tachypleus tridentatus	vitellogenin-6-like isoform X1	0.24051	0.942857	8.27e-11	73.9	1596	13	243	522	756	57	237	1	0.4641	https://www.ncbi.nlm.nih.gov/protein/XP_076318001.1
DG	57	XP_053579202.1	Caenorhabditis remanei	hypothetical protein GCK72_023943	0.25676	0.604082	1.04e-10	73.2	464	8	155	209	356	38	148	1	0.5676	https://www.ncbi.nlm.nih.gov/protein/XP_053579202.1
DG	58	CAN8004231.1	Ixodes hexagonus	unnamed protein product, partial	0.3	0.620408	1.3e-10	73.2	1522	18	169	482	641	48	160	1	0.4812	https://www.ncbi.nlm.nih.gov/protein/CAN8004231.1
DG	59	KAI3415980.1	Globodera pallida	hypothetical protein GPALN_005538	0.22642	0.84898	1.46e-10	73.2	1958	7	214	606	812	48	212	1	0.4717	https://www.ncbi.nlm.nih.gov/protein/KAI3415980.1
DG	60	KAE9412542.1	Angiostrongylus cantonensis	hypothetical protein Angca_010152, partial	0.25989	0.697959	1.75e-10	72.8	729	4	174	454	630	46	177	1	0.5141	https://www.ncbi.nlm.nih.gov/protein/KAE9412542.1
DG	61	CAJ0957633.1	Mesorhabditis belari	unnamed protein product, partial	0.29851	0.546939	1.95e-10	72.8	1660	7	140	509	642	40	134	1	0.5448	https://www.ncbi.nlm.nih.gov/protein/CAJ0957633.1
DG	62	XP_053579200.1	Caenorhabditis remanei	hypothetical protein GCK72_023941	0.2585	0.6	1.99e-10	72.8	1399	9	155	478	624	38	147	1	0.5714	https://www.ncbi.nlm.nih.gov/protein/XP_053579200.1
DG	63	KAF8355276.1	Pristionchus pacificus	hypothetical protein PRIPAC_96899	0.30256	0.734694	3.04e-10	72	1816	6	185	660	853	59	195	1	0.4667	https://www.ncbi.nlm.nih.gov/protein/KAF8355276.1
DG	64	GMT05937.1	Pristionchus entomophagus	hypothetical protein PENTCL1PPCAC_28111, partial	0.24138	0.689796	3.28e-10	72	1713	5	173	531	704	42	174	1	0.5402	https://www.ncbi.nlm.nih.gov/protein/GMT05937.1
DG	65	KAF8354017.1	Pristionchus pacificus	hypothetical protein PRIPAC_95640	0.25342	0.595918	3.82e-10	72	1714	1	146	525	670	37	146	1	0.5548	https://www.ncbi.nlm.nih.gov/protein/KAF8354017.1
DG	66	KAJ1364138.1	Parelaphostrongylus tenuis	hypothetical protein KIN20_024158	0.29333	0.587755	4.52e-10	71.6	1131	31	174	387	536	44	150	1	0.5267	https://www.ncbi.nlm.nih.gov/protein/KAJ1364138.1
DG	67	XP_078354083.1	Oculina patagonica	vitellogenin-A2-like	0.23605	0.906122	5.89e-10	71.2	1473	8	229	480	705	55	233	1	0.4549	https://www.ncbi.nlm.nih.gov/protein/XP_078354083.1
DG	68	KHJ98709.1	Oesophagostomum dentatum	lipoprotein amino terminal region	0.30573	0.608163	7.51e-10	70.9	1076	26	174	506	662	48	157	1	0.5478	https://www.ncbi.nlm.nih.gov/protein/KHJ98709.1
DG	69	CAI2357050.1	Caenorhabditis sp. 36 PRJEB53466	unnamed protein product	0.27907	0.526531	8.41e-10	70.9	1597	9	137	485	613	36	129	1	0.5581	https://www.ncbi.nlm.nih.gov/protein/CAI2357050.1
DG	70	XP_077981899.1	Glandiceps talaboti	vitellogenin-like	0.24336	0.889796	9.43e-10	70.9	1507	27	244	538	760	55	226	1	0.4779	https://www.ncbi.nlm.nih.gov/protein/XP_077981899.1
DG	71	UMM41131.1	Caenorhabditis briggsae	hypothetical protein L5515_017526	0.26923	0.530612	1.15e-09	70.5	1392	9	138	274	403	35	130	1	0.5769	https://www.ncbi.nlm.nih.gov/protein/UMM41131.1
DG	72	CAP2052098.1	Caenorhabditis auriculariae	hypothetical protein CAUJ4_LOCUS15649	0.27564	0.636735	1.44e-09	70.1	1606	9	164	482	637	43	156	1	0.5192	https://www.ncbi.nlm.nih.gov/protein/CAP2052098.1
DG	73	KAK6033419.1	Ostertagia ostertagi	von Willebrand factor type D domain protein	0.28788	0.538776	1.63e-09	70.1	1648	9	140	482	613	38	132	1	0.5682	https://www.ncbi.nlm.nih.gov/protein/KAK6033419.1
DG	74	KAK5981628.1	Trichostrongylus colubriformis	Lipoprotein amino terminal region	0.29688	0.522449	1.78e-09	70.1	1611	31	158	505	632	38	128	1	0.5625	https://www.ncbi.nlm.nih.gov/protein/KAK5981628.1
DG	75	ULT81767.1	Caenorhabditis briggsae	hypothetical protein L3Y34_011618	0.26154	0.530612	1.99e-09	69.7	1625	9	138	505	634	34	130	1	0.5769	https://www.ncbi.nlm.nih.gov/protein/ULT81767.1
DG	76	XP_053579203.1	Caenorhabditis remanei	hypothetical protein GCK72_023944	0.27206	0.555102	2.52e-09	69.3	977	20	155	2	137	37	136	1	0.5662	https://www.ncbi.nlm.nih.gov/protein/XP_053579203.1
DG	77	XP_029826448.3	Ixodes scapularis	vitellogenin-6	0.25738	0.885714	2.56e-09	69.3	1693	28	244	536	759	61	237	1	0.443	https://www.ncbi.nlm.nih.gov/protein/XP_029826448.3
DG	78	BAD74020.2	Galaxea fascicularis	egg protein	0.21739	0.893878	2.7e-09	69.3	1439	11	229	472	697	50	230	1	0.4435	https://www.ncbi.nlm.nih.gov/protein/BAD74020.2
DG	79	KAK0399032.1	Steinernema hermaphroditum	hypothetical protein QR680_002876	0.28346	0.518367	2.72e-09	69.3	1804	31	157	676	802	36	127	1	0.5591	https://www.ncbi.nlm.nih.gov/protein/KAK0399032.1
DG	80	VDM64225.1	Angiostrongylus costaricensis	unnamed protein product	0.25153	0.665306	2.76e-09	69.3	1605	4	166	476	638	41	163	1	0.5153	https://www.ncbi.nlm.nih.gov/protein/VDM64225.1
DG	81	KHJ90957.1	Oesophagostomum dentatum	von Willebrand factor type D domain protein	0.30882	0.546939	2.77e-09	69.3	1615	25	158	505	640	42	136	1	0.5588	https://www.ncbi.nlm.nih.gov/protein/KHJ90957.1
DG	82	KAI2809866.1	Blomia tropicalis	hypothetical protein BLOT_001019	0.20816	0.926531	2.77e-09	69.3	2001	8	234	611	853	51	245	1	0.4612	https://www.ncbi.nlm.nih.gov/protein/KAI2809866.1
DG	83	GMT24693.1	Pristionchus fissidentatus	hypothetical protein PFISCL1PPCAC_15990	0.25352	0.579592	3.06e-09	69.3	1707	5	146	524	665	36	142	1	0.5352	https://www.ncbi.nlm.nih.gov/protein/GMT24693.1
DG	84	KAK6059842.1	Cooperia oncophora	hypothetical protein COOONC_02502	0.27273	0.538776	3.11e-09	69.3	1446	9	140	438	569	36	132	1	0.5606	https://www.ncbi.nlm.nih.gov/protein/KAK6059842.1
DG	85	CAJ0609876.1	Cylicocyclus nassatus	unnamed protein product	0.28743	0.661224	3.15e-09	69.3	1601	7	168	486	652	48	167	1	0.491	https://www.ncbi.nlm.nih.gov/protein/CAJ0609876.1
DG	86	KAH6941089.1	Hyalomma asiaticum	hypothetical protein HPB50_013287	0.3	0.665306	4.82e-09	68.6	1520	7	169	500	657	51	170	1	0.4647	https://www.ncbi.nlm.nih.gov/protein/KAH6941089.1
DG	87	CAN8004225.1	Ixodes hexagonus	unnamed protein product, partial	0.29375	0.620408	4.86e-09	68.6	1516	18	169	481	640	47	160	1	0.4812	https://www.ncbi.nlm.nih.gov/protein/CAN8004225.1
DG	88	CAI5453946.1	Caenorhabditis angaria	unnamed protein product	0.2069	0.710204	5.99e-09	68.2	1556	6	179	475	648	36	174	1	0.5402	https://www.ncbi.nlm.nih.gov/protein/CAI5453946.1
DG	89	VDL62423.1	Nippostrongylus brasiliensis	unnamed protein product	0.27333	0.612245	7.05e-09	68.2	1615	9	158	482	631	41	150	1	0.5333	https://www.ncbi.nlm.nih.gov/protein/VDL62423.1
DG	90	VDK60579.1	Cylicostephanus goldi	unnamed protein product, partial	0.29412	0.555102	9.61e-09	67.4	423	31	166	50	185	40	136	1	0.5294	https://www.ncbi.nlm.nih.gov/protein/VDK60579.1
DG	91	XP_029826446.3	Ixodes scapularis	vitellogenin-6-like	0.27097	0.628571	9.91e-09	67.8	1538	23	176	501	651	42	155	1	0.4645	https://www.ncbi.nlm.nih.gov/protein/XP_029826446.3
DG	92	EEC13574.1	Ixodes scapularis	hemelipoglycoprotein precursor, putative, partial	0.25322	0.885714	1.03e-08	67.4	480	28	244	45	268	59	233	1	0.4421	https://www.ncbi.nlm.nih.gov/protein/EEC13574.1
DG	93	ABV46674.1	Angiostrongylus vasorum	vitellogenin 2, partial	0.3	0.44898	1.13e-08	67.4	539	31	140	415	524	33	110	1	0.5909	https://www.ncbi.nlm.nih.gov/protein/ABV46674.1
DG	94	XP_067144656.1	Centruroides vittatus	vitellogenin-4-like	0.24324	0.844898	1.18e-08	67.4	1663	31	237	535	745	54	222	1	0.4369	https://www.ncbi.nlm.nih.gov/protein/XP_067144656.1
DG	95	GFR28393.1	Trichonephila clavata	vitellogenin-6	0.23276	0.926531	1.31e-08	67.4	1674	18	244	523	754	54	232	1	0.444	https://www.ncbi.nlm.nih.gov/protein/GFR28393.1
DG	96	QSL97852.1	Aleuroglyphus ovatus	vitellogenin	0.19758	0.938776	1.33e-08	67.4	2009	12	241	630	876	49	248	1	0.4597	https://www.ncbi.nlm.nih.gov/protein/QSL97852.1
DG	97	BHT06540.1	Pristionchus neolucani	hypothetical protein PNEOCL1PPCAC_23075	0.24648	0.579592	1.35e-08	67.4	1716	5	146	535	676	35	142	1	0.5352	https://www.ncbi.nlm.nih.gov/protein/BHT06540.1
DG	98	BAI81974.1	Nippostrongylus brasiliensis	vitellogenin-1, partial	0.33333	0.404082	1.55e-08	63.2	127	31	129	26	124	33	99	1	0.6061	https://www.ncbi.nlm.nih.gov/protein/BAI81974.1
DG	99	NP_508589.1	Caenorhabditis elegans	Vitellogenin-5	0.26515	0.538776	2.01e-08	66.6	1603	9	140	485	616	35	132	1	0.553	https://www.ncbi.nlm.nih.gov/protein/NP_508589.1
DG	100	XP_065290063.1	Dermacentor albipictus	vitellogenin-6-like	0.34513	0.453061	2.15e-08	66.6	1697	14	124	529	637	39	113	1	0.5664	https://www.ncbi.nlm.nih.gov/protein/XP_065290063.1

### Sheet: FK_all_HSPs
Chain	BLAST rank	Accession	Organism	Registered protein name	Identity	Query cover	E-value	Bit score	Subject length (aa)	Query start	Query end	Subject start	Subject end	Identical residues	Alignment length	HSP count	Positives	NCBI URL		Yellow = Tardigrada
FK	1	XP_055331266.1	Paramacrobiotus metropolitanus	LOW QUALITY PROTEIN: vitellogenin-6-like	0.38416	1	4.5e-82	283	1840	1	341	1360	1697	131	341	1	0.6481	https://www.ncbi.nlm.nih.gov/protein/XP_055331266.1
FK	2	GAU88362.1	Ramazzottius varieornatus	Vitellogenin	0.34808	0.991202	1.69e-71	253	1785	1	338	1304	1639	118	339	1	0.6283	https://www.ncbi.nlm.nih.gov/protein/GAU88362.1
FK	3	OQV21904.1	Hypsibius exemplaris	Vitellogenin-6	0.36283	0.994135	1.81e-71	253	1824	1	339	1339	1674	123	339	1	0.6165	https://www.ncbi.nlm.nih.gov/protein/OQV21904.1
FK	4	XP_055338826.1	Paramacrobiotus metropolitanus	vitellogenin-6-like	0.21914	0.938416	6.8e-19	100	1862	14	333	1287	1606	71	324	1	0.4599	https://www.ncbi.nlm.nih.gov/protein/XP_055338826.1
FK	5	GAU88667.1	Ramazzottius varieornatus	Vitellogenin	0.22321	0.950147	2.16e-18	99	1860	5	328	1280	1603	75	336	1	0.4435	https://www.ncbi.nlm.nih.gov/protein/GAU88667.1
FK	6	XP_064476653.1	Ornithodoros turicata	vitellogenin-6-like	0.2242	0.785924	4.24e-07	64.7	1698	61	328	1215	1473	63	281	1	0.4484	https://www.ncbi.nlm.nih.gov/protein/XP_064476653.1
FK	7	NCH53413.1	Cronobacter muytjensii	hypothetical protein EHJ15_00015, partial	0.2	0.618768	6.7e-07	63.2	372	129	339	130	347	44	220	1	0.4682	https://www.ncbi.nlm.nih.gov/protein/NCH53413.1
FK	8	USH46103.1	Androctonus crassicauda	vitellogenin-6	0.24378	0.583578	5.56e-06	61.2	1288	38	236	787	971	49	201	1	0.4527	https://www.ncbi.nlm.nih.gov/protein/USH46103.1
FK	9	XP_029826448.3	Ixodes scapularis	vitellogenin-6	0.17763	0.868035	8.74e-05	57.4	1693	33	328	1182	1468	54	304	1	0.4211	https://www.ncbi.nlm.nih.gov/protein/XP_029826448.3
FK	10	XP_023226371.1	Centruroides sculpturatus	uncharacterized protein LOC111627056	0.21959	0.821114	0.000371	55.5	3260	60	339	2786	3058	65	296	1	0.4054	https://www.ncbi.nlm.nih.gov/protein/XP_023226371.1
FK	11	CAQ5149645.1	Scolopendra cingulata	unnamed protein product	0.22	0.835777	0.001	53.5	1502	56	340	1146	1408	66	300	1	0.4467	https://www.ncbi.nlm.nih.gov/protein/CAQ5149645.1
FK	12	XP_067144635.1	Centruroides vittatus	vitellogenin-3-like	0.20946	0.821114	0.005	52	1649	60	339	1175	1447	62	296	1	0.402	https://www.ncbi.nlm.nih.gov/protein/XP_067144635.1
FK	13	CAQ5162134.1	Scutigera coleoptrata	unnamed protein product	0.24747	0.554252	0.006	51.6	1780	129	317	1339	1533	49	198	1	0.4444	https://www.ncbi.nlm.nih.gov/protein/CAQ5162134.1
FK	14	CAR7555163.1	Hottentotta judaicus	unnamed protein product	0.20122	0.900293	0.009	51.2	1696	33	339	1192	1492	66	328	1	0.3933	https://www.ncbi.nlm.nih.gov/protein/CAR7555163.1
FK	15	CAQ5149632.1	Scolopendra cingulata	unnamed protein product	0.21226	0.59824	0.01	50.4	489	127	330	170	377	45	212	1	0.4387	https://www.ncbi.nlm.nih.gov/protein/CAQ5149632.1
FK	16	QDP42282.1	Agasicles hygrophila	Vitellogenin 1	0.20763	0.665689	0.014	50.4	1724	63	289	1221	1425	49	236	1	0.428	https://www.ncbi.nlm.nih.gov/protein/QDP42282.1
FK	17	CAR7555164.1	Hottentotta judaicus	unnamed protein product	0.24841	0.454545	0.016	50.4	1672	33	187	1166	1307	39	157	1	0.4777	https://www.ncbi.nlm.nih.gov/protein/CAR7555164.1
FK	18	CAQ5196477.1	Psoroptes ovis	partial	0.20513	0.964809	0.044	48.9	1937	1	329	1317	1642	72	351	1	0.3903	https://www.ncbi.nlm.nih.gov/protein/CAQ5196477.1
FK	19	XP_067144656.1	Centruroides vittatus	vitellogenin-4-like	0.19544	0.847507	0.23	46.6	1663	51	339	1183	1466	60	307	1	0.3909	https://www.ncbi.nlm.nih.gov/protein/XP_067144656.1
FK	20	KAN0946004.1	Argas vulgaris	hypothetical protein QQE90_008961	0.20789	0.797654	0.26	46.6	1693	63	334	1213	1474	58	279	1	0.4301	https://www.ncbi.nlm.nih.gov/protein/KAN0946004.1
FK	21	KAF2882317.1	Ignelater luminosus	hypothetical protein ILUMI_23882	0.20349	0.478006	0.45	45.8	1945	126	288	1426	1597	35	172	1	0.3721	https://www.ncbi.nlm.nih.gov/protein/KAF2882317.1
FK	22	RWS07112.1	Dinothrombium tinctorium	vitellogenin-like protein	0.18613	0.780059	0.46	45.8	2156	66	331	1735	1991	51	274	1	0.4051	https://www.ncbi.nlm.nih.gov/protein/RWS07112.1

### Sheet: Search_details
Item	Details
Analysis date	2026-09-30
Database	clustered_nr (ClusteredNR), confirmed from the original NCBI BLAST records for the uploaded CSVs.
Chain mapping	Chain1 = FK (341 aa); Chain2 = DG (245 aa). Every aligned query segment in the BLAST JSON was verified against the original TEST FASTA.
Main finding	Both chains match tardigrade vitellogenins. In XP_055331266.1, DG maps to residues 667-905 and FK maps to residues 1360-1697.
Selected hits	The first 10 ranks per chain passing E-value <= 1e-5: 10 DG hits and 8 FK hits. Distinct records from the same organism are retained.
Identity and E-value	Values are preserved from the uploaded CSVs. Identity is identical residues divided by alignment length, including gaps.
Query cover	DG / FK: union of all HSP query intervals for a subject, divided by query length. DG_all_HSPs / FK_all_HSPs: query interval length for that HSP, divided by query length.
Coordinates and bit scores	DG / FK report identity, coordinates and bit score for the highest-bit-score HSP. Coordinates are 1-based and inclusive.
Original CSV column 13	Percent positives (including conservative substitutions), not query cover. Verified against the original BLAST JSON.
LOW QUALITY PROTEIN	This is part of the NCBI registered title for XP_055331266.1. It is not an assessment of the BLAST score.
Annotation source	NCBI Protein GenPept XML (EFetch), accessed 2026-09-30. Individual protein URLs appear in DG_all_HSPs and FK_all_HSPs. Original source records are included in the source-data archive.
DG query length (aa)	245
DG BLAST version	BLASTP 2.17.0+
DG parameters	{"matrix": "BLOSUM62", "expect": 0.05, "gap_open": 11, "gap_extend": 1, "filter": "F", "cbs": 2}
DG uploaded result count	100 subjects / 101 HSPs
DG query sequence	SNNIRNPEEMRKRIVQKVTESLKTSESETLKILILKVLSNMGLWDTISELANVISNKNEPMYIRTQSLWALEALGTGHPVPVIQILLPIYRDLSLPTQLRLAAFVTLLNAQPNLTVIQEIATSLNRLPDIHTAEYTWSQLIEVSWSLDAEMKNLTRDIELAMEFSKPINTSYKFSKTSFGGKRFIRHNRRGLYWEVFLVMDSETPEPRAARFRLFANVQKKSFTLLSFGYDTTGFGKNLRKSLGF
FK query length (aa)	341
FK BLAST version	BLASTP 2.17.0+
FK parameters	{"matrix": "BLOSUM62", "expect": 0.05, "gap_open": 11, "gap_extend": 1, "filter": "F", "cbs": 2}
FK uploaded result count	22 subjects / 22 HSPs
FK query sequence	TTWALLAVVYDSSGNFEKLVGGVTSTNPSLPKKIEVVGTMQMPDRTGKWFLEPENPVWKTIFSNMEITWGEKCGGDKSIMLQVRIQMSKEEQRLNKRDLRSSNGIPVPLEVARKVHRNHGTGLYSDIREECQDARQRGAQYSEPCVDFVIKRNSMLRVRFDVTYQNVSRPIRGIIHKINKYIKHEYYYNVTVYAVDVRQPSDRVEGIISFSADRDFVTIKYQTPNNNCSMNKITLPVAVLPLSLLLPYTWNRIRGIDDPLAWDMTGPKLDTWDGITEELIVGPDWYIMAFNNEDENIFAVMVGASGENANSFRLALIFSGNYRVTITPPGQITVGANEPGS
Highlighted hits	Pale yellow rows are proteins assigned to Tardigrada in the NCBI GenPept taxonomy lineage.

### Sheet: ModelAngelo
Chain	TER segment	Original chain	Sequence type	Length (residues)	Sequence	Original FASTA header
A	1	A	protein	2	MA	>TEST_chain_A chain=A TER_segment=1 original_chain=A type=protein length=2
B	2	a	protein	2	NS	>TEST_chain_B chain=B TER_segment=2 original_chain=a type=protein length=2
C	3	0	protein	1	I	>TEST_chain_C chain=C TER_segment=3 original_chain=0 type=protein length=1
D	4	A	protein	1	A	>TEST_chain_D chain=D TER_segment=4 original_chain=A type=protein length=1
E	5	A	protein	5	DRKVR	>TEST_chain_E chain=E TER_segment=5 original_chain=A type=protein length=5
F	6	B	protein	8	CNERIGGD	>TEST_chain_F chain=F TER_segment=6 original_chain=B type=protein length=8
G	7	B	protein	4	GENN	>TEST_chain_G chain=G TER_segment=7 original_chain=B type=protein length=4
H	8	B	protein	37	NKRRAAENLDVRMEMPTVLGLPIKAGLEQVLVGIVRG	>TEST_chain_H chain=H TER_segment=8 original_chain=B type=protein length=37
I	9	b	protein	1	F	>TEST_chain_I chain=I TER_segment=9 original_chain=b type=protein length=1
J	10	1	protein	1	A	>TEST_chain_J chain=J TER_segment=10 original_chain=1 type=protein length=1
K	11	A	protein	2	RK	>TEST_chain_K chain=K TER_segment=11 original_chain=A type=protein length=2
L	12	A	protein	68	SILKITKVYVGVLHVRFVSEPRGLVDQTAFEPIDSQDAPFEETLKKPVHFTYNNGKVNEMEVEEDMPR	>TEST_chain_L chain=L TER_segment=12 original_chain=A type=protein length=68
M	13	B	protein	36	FPPEPVKLLKVTTYPVVHVKVFSRKEQVFNPNNSSS	>TEST_chain_M chain=M TER_segment=13 original_chain=B type=protein length=36
N	14	B	protein	17	AEVPDKDEIESNIKIHP	>TEST_chain_N chain=N TER_segment=14 original_chain=B type=protein length=17
O	15	C	protein	23	RGAAWLMIRGLNARYIVITPEAY	>TEST_chain_O chain=O TER_segment=15 original_chain=C type=protein length=23
P	16	c	protein	1	Q	>TEST_chain_P chain=P TER_segment=16 original_chain=c type=protein length=1
Q	17	2	protein	1	R	>TEST_chain_Q chain=Q TER_segment=17 original_chain=2 type=protein length=1
R	18	A	protein	1	N	>TEST_chain_R chain=R TER_segment=18 original_chain=A type=protein length=1
S	19	A	protein	16	VCGDFNGQPWDSFLLP	>TEST_chain_S chain=S TER_segment=19 original_chain=A type=protein length=16
T	20	B	protein	17	SKSPLSWPGNSSLEIEG	>TEST_chain_T chain=T TER_segment=20 original_chain=B type=protein length=17
U	21	B	protein	4	LNNP	>TEST_chain_U chain=U TER_segment=21 original_chain=B type=protein length=4
V	22	D	protein	4	ERLR	>TEST_chain_V chain=V TER_segment=22 original_chain=D type=protein length=4
W	23	d	protein	1	T	>TEST_chain_W chain=W TER_segment=23 original_chain=d type=protein length=1
X	24	3	protein	2	SS	>TEST_chain_X chain=X TER_segment=24 original_chain=3 type=protein length=2
Y	25	A	protein	1	G	>TEST_chain_Y chain=Y TER_segment=25 original_chain=A type=protein length=1
Z	26	A	protein	179	QNNRCPEEMRKRIINKSTESLQTSSSDEQKILILRTLSNMDLWETIRELANVISNKNNPQYIRTMSLWALKSIATSYPVPVIQILLPLYRDLSQPTQLRLAAFVTLLNSQPELTVIQDIATALERLPDIHVAEYTWSQLTEVSWDLDADMKNLTRDIELAMEFSKPINTSYRFSKCSFG	>TEST_chain_Z chain=Z TER_segment=26 original_chain=A type=protein length=179
AA	27	B	protein	43	EANKRVSIRSVSVYPLDEIPESLIPLVGGLAQLMERLEVVGGD	>TEST_chain_AA chain=AA TER_segment=27 original_chain=B type=protein length=43
AB	28	B	protein	3	KGG	>TEST_chain_AB chain=AB TER_segment=28 original_chain=B type=protein length=3
AC	29	E	protein	8	RFSRFTLN	>TEST_chain_AC chain=AC TER_segment=29 original_chain=E type=protein length=8
AD	30	e	protein	1	Y	>TEST_chain_AD chain=AD TER_segment=30 original_chain=e type=protein length=1
AE	31	4	protein	1	P	>TEST_chain_AE chain=AE TER_segment=31 original_chain=4 type=protein length=1
AF	32	A	protein	1	Y	>TEST_chain_AF chain=AF TER_segment=32 original_chain=A type=protein length=1
AG	33	A	protein	47	HSEALESDEYDKRACWLSYGTIVHRTWGHRANDDPVAWQIVQKAESS	>TEST_chain_AG chain=AG TER_segment=33 original_chain=A type=protein length=47
AH	34	B	protein	55	NRLPLAYIYVSEPNEAGCKEPIWTIISHATGVRVKFDGNSVTVMPDPWYSSALTC	>TEST_chain_AH chain=AH TER_segment=34 original_chain=B type=protein length=55
AI	35	B	protein	100	PQTINVERCFDYRNTLLRPFVFRGIWMVPTCPAHTDDPVPLYNMLEAAAFCRYNITGEKDTFTLTSAITDAVFKVNPRSRYAGNMVAYSRCELVLIECGP	>TEST_chain_AI chain=AI TER_segment=35 original_chain=B type=protein length=100
AJ	36	F	protein	37	RQLRASENMDVRLEMPTVLGLPIKAGLEQPIVGVFKG	>TEST_chain_AJ chain=AJ TER_segment=36 original_chain=F type=protein length=37
AK	37	f	protein	1	R	>TEST_chain_AK chain=AK TER_segment=37 original_chain=f type=protein length=1
AL	38	5	protein	1	R	>TEST_chain_AL chain=AL TER_segment=38 original_chain=5 type=protein length=1
AM	39	A	protein	1	P	>TEST_chain_AM chain=AM TER_segment=39 original_chain=A type=protein length=1
AN	40	A	protein	14	LSRSSFNQALSGGG	>TEST_chain_AN chain=AN TER_segment=40 original_chain=A type=protein length=14
AO	41	B	protein	52	GDNPIRFWVESIPVLNIVQDGHVDFPLYNGLPLPSIEMRDIPSPPHTKCRKT	>TEST_chain_AO chain=AO TER_segment=41 original_chain=B type=protein length=52
AP	42	B	protein	24	KFPENVAYLGFALEFLLSLKGSGG	>TEST_chain_AP chain=AP TER_segment=42 original_chain=B type=protein length=24
AQ	43	G	protein	5	INSPD	>TEST_chain_AQ chain=AQ TER_segment=43 original_chain=G type=protein length=5
AR	44	g	protein	1	G	>TEST_chain_AR chain=AR TER_segment=44 original_chain=g type=protein length=1
AS	45	6	protein	1	R	>TEST_chain_AS chain=AS TER_segment=45 original_chain=6 type=protein length=1
AT	46	A	protein	1	G	>TEST_chain_AT chain=AT TER_segment=46 original_chain=A type=protein length=1
AU	47	A	protein	5	NSPIH	>TEST_chain_AU chain=AU TER_segment=47 original_chain=A type=protein length=5
AV	48	B	protein	11	GRYVYKVRLQN	>TEST_chain_AV chain=AV TER_segment=48 original_chain=B type=protein length=11
AW	49	B	protein	39	ATLHVEVVACIHTELKVYLGHARVGTGVRTKMSMQGVSR	>TEST_chain_AW chain=AW TER_segment=49 original_chain=B type=protein length=39
AX	50	H	protein	11	KRIFVQMELSW	>TEST_chain_AX chain=AX TER_segment=50 original_chain=H type=protein length=11
AY	51	h	protein	2	DG	>TEST_chain_AY chain=AY TER_segment=51 original_chain=h type=protein length=2
AZ	52	7	protein	1	K	>TEST_chain_AZ chain=AZ TER_segment=52 original_chain=7 type=protein length=1
BA	53	A	protein	1	L	>TEST_chain_BA chain=BA TER_segment=53 original_chain=A type=protein length=1
BB	54	A	protein	37	QSTYFTVMTTGNGGRTTVDFLVMDLPFKSEKLFVLDS	>TEST_chain_BB chain=BB TER_segment=54 original_chain=A type=protein length=37
BC	55	B	protein	10	YLYNRLNYDD	>TEST_chain_BC chain=BC TER_segment=55 original_chain=B type=protein length=10
BD	56	B	protein	6	KGTGNG	>TEST_chain_BD chain=BD TER_segment=56 original_chain=B type=protein length=6
BE	57	I	protein	2	SS	>TEST_chain_BE chain=BE TER_segment=57 original_chain=I type=protein length=2
BF	58	i	protein	2	PP	>TEST_chain_BF chain=BF TER_segment=58 original_chain=i type=protein length=2
BG	59	8	protein	1	F	>TEST_chain_BG chain=BG TER_segment=59 original_chain=8 type=protein length=1
BH	60	A	protein	1	G	>TEST_chain_BH chain=BH TER_segment=60 original_chain=A type=protein length=1
BI	61	A	protein	15	GNTRDERAEEIPLLG	>TEST_chain_BI chain=BI TER_segment=61 original_chain=A type=protein length=15
BJ	62	B	protein	59	GRVDELEVNEDMPYFSINIQRAILAMFTLAIHPDDRDLPPTIEKRRSKKIGGLKKEKLL	>TEST_chain_BJ chain=BJ TER_segment=62 original_chain=B type=protein length=59
BK	63	B	protein	6	TKGRVR	>TEST_chain_BK chain=BK TER_segment=63 original_chain=B type=protein length=6
BL	64	J	protein	5	FIQIG	>TEST_chain_BL chain=BL TER_segment=64 original_chain=J type=protein length=5
BM	65	j	protein	1	L	>TEST_chain_BM chain=BM TER_segment=65 original_chain=j type=protein length=1
BN	66	9	protein	3	EEL	>TEST_chain_BN chain=BN TER_segment=66 original_chain=9 type=protein length=3
BO	67	A	protein	1	E	>TEST_chain_BO chain=BO TER_segment=67 original_chain=A type=protein length=1
BP	68	A	protein	76	YIRQLRFGIFWEVQLVMDSDTPLPRAARFRLFANVQKKSFELLEFGYTTTGLGEILRKGLGNLSRASFNNALSGRL	>TEST_chain_BP chain=BP TER_segment=68 original_chain=A type=protein length=76
BQ	69	B	protein	25	RKRPENVAYVGFSIEFLLDTEGGGG	>TEST_chain_BQ chain=BQ TER_segment=69 original_chain=B type=protein length=25
BR	70	B	nucleic_acid	1	U	>TEST_chain_BR chain=BR TER_segment=70 original_chain=B type=nucleic_acid length=1
BS	71	K	protein	38	RIVETVYGYSTRAKRSEKELLSKNKSNLPDFTITKLPL	>TEST_chain_BS chain=BS TER_segment=71 original_chain=K type=protein length=38
BT	72	k	protein	2	LP	>TEST_chain_BT chain=BT TER_segment=72 original_chain=k type=protein length=2
BU	73	A	protein	2	LG	>TEST_chain_BU chain=BU TER_segment=73 original_chain=A type=protein length=2
BV	74	A	protein	1	S	>TEST_chain_BV chain=BV TER_segment=74 original_chain=A type=protein length=1
BW	75	A	protein	48	HSEALEDNEHSKRACWLSYGNITHRACGHRSNDDPIAWKTVQRSVSSR	>TEST_chain_BW chain=BW TER_segment=75 original_chain=A type=protein length=48
BX	76	B	protein	5	TATSG	>TEST_chain_BX chain=BX TER_segment=76 original_chain=B type=protein length=5
BY	77	B	nucleic_acid	2	UU	>TEST_chain_BY chain=BY TER_segment=77 original_chain=B type=nucleic_acid length=2
BZ	78	L	protein	19	KDLTNNPKSLSRAYKLQVG	>TEST_chain_BZ chain=BZ TER_segment=78 original_chain=L type=protein length=19
CA	79	l	protein	1	H	>TEST_chain_CA chain=CA TER_segment=79 original_chain=l type=protein length=1
CB	80	A	protein	2	RN	>TEST_chain_CB chain=CB TER_segment=80 original_chain=A type=protein length=2
CC	81	A	protein	1	R	>TEST_chain_CC chain=CC TER_segment=81 original_chain=A type=protein length=1
CD	82	A	protein	52	TNKPSGRLPLCYIYVSTPQDSGNKEPIYTILSNATGVKVKFNGNSITVKSDP	>TEST_chain_CD chain=CD TER_segment=82 original_chain=A type=protein length=52
CE	83	B	protein	21	SKSELDWDSKSAIEIEGLNRL	>TEST_chain_CE chain=CE TER_segment=83 original_chain=B type=protein length=21
CF	84	B	nucleic_acid	1	U	>TEST_chain_CF chain=CF TER_segment=84 original_chain=B type=nucleic_acid length=1
CG	85	M	protein	3	PIP	>TEST_chain_CG chain=CG TER_segment=85 original_chain=M type=protein length=3
CH	86	m	protein	3	PPP	>TEST_chain_CH chain=CH TER_segment=86 original_chain=m type=protein length=3
CI	87	A	protein	1	P	>TEST_chain_CI chain=CI TER_segment=87 original_chain=A type=protein length=1
CJ	88	A	protein	1	G	>TEST_chain_CJ chain=CJ TER_segment=88 original_chain=A type=protein length=1
CK	89	A	protein	49	WYDNALTCICGEYNGKPWSCFLLPGNKDLTNNPNSITRAYKLQTGDRTT	>TEST_chain_CK chain=CK TER_segment=89 original_chain=A type=protein length=49
CL	90	B	protein	153	GNQVYYSSPSAKKPLPMNRDWYPNLENKPNRIKALFEKLVKAMDKKTDNSQTADLVIYIIRLLSHAFVQEIEEIYNSVKSIPVPGVNEESLNHMFADLLVVTGTRKVFNYMKNLIESKHLKDTSVECVLALLPHQLNVEKVTPSVIESWEKLG	>TEST_chain_CL chain=CL TER_segment=90 original_chain=B type=protein length=153
CM	91	B	nucleic_acid	2	TU	>TEST_chain_CM chain=CM TER_segment=91 original_chain=B type=nucleic_acid length=2
CN	92	N	protein	2	EN	>TEST_chain_CN chain=CN TER_segment=92 original_chain=N type=protein length=2
CO	93	n	protein	2	TG	>TEST_chain_CO chain=CO TER_segment=93 original_chain=n type=protein length=2
CP	94	A	protein	1	G	>TEST_chain_CP chain=CP TER_segment=94 original_chain=A type=protein length=1
CQ	95	A	protein	2	LN	>TEST_chain_CQ chain=CQ TER_segment=95 original_chain=A type=protein length=2
CR	96	A	protein	38	LYVEVVAEIWSNLRVFLGHAKVGTGVRTKMDFKGVSNT	>TEST_chain_CR chain=CR TER_segment=96 original_chain=A type=protein length=38
CS	97	B	protein	40	GKGIIEEVYSFATRAKKSEKDLLDKIRSKLPDFPISELPL	>TEST_chain_CS chain=CS TER_segment=97 original_chain=B type=protein length=40
CT	98	B	nucleic_acid	1	T	>TEST_chain_CT chain=CT TER_segment=98 original_chain=B type=nucleic_acid length=1
CU	99	O	protein	1	N	>TEST_chain_CU chain=CU TER_segment=99 original_chain=O type=protein length=1
CV	100	o	protein	1	D	>TEST_chain_CV chain=CV TER_segment=100 original_chain=o type=protein length=1
CW	101	A	protein	1	S	>TEST_chain_CW chain=CW TER_segment=101 original_chain=A type=protein length=1
CX	102	A	protein	1	V	>TEST_chain_CX chain=CX TER_segment=102 original_chain=A type=protein length=1
CY	103	A	protein	37	PSTYYTVNTPGNGGRCTVDFLVKDLPHDPEKLFNLDL	>TEST_chain_CY chain=CY TER_segment=103 original_chain=A type=protein length=37
CZ	104	B	protein	52	KVTVPDFEEIEDNINLQPKPKRNLRGAAYLMLRGLNTRFIVILPKARERLRA	>TEST_chain_CZ chain=CZ TER_segment=104 original_chain=B type=protein length=52
DA	105	B	nucleic_acid	1	U	>TEST_chain_DA chain=DA TER_segment=105 original_chain=B type=nucleic_acid length=1
DB	106	P	protein	1	L	>TEST_chain_DB chain=DB TER_segment=106 original_chain=P type=protein length=1
DC	107	p	protein	1	N	>TEST_chain_DC chain=DC TER_segment=107 original_chain=p type=protein length=1
DD	108	A	protein	1	N	>TEST_chain_DD chain=DD TER_segment=108 original_chain=A type=protein length=1
DE	109	A	protein	1	K	>TEST_chain_DE chain=DE TER_segment=109 original_chain=A type=protein length=1
DF	110	A	protein	57	TTWGLLAVVYSADGYHELLIAGVCATNPSLPKKINIVGSQQMPSRIGKYHIEPEQPI	>TEST_chain_DF chain=DF TER_segment=110 original_chain=A type=protein length=57
DG	111	B	protein	245	SNNIRNPEEMRKRIVQKVTESLKTSESETLKILILKVLSNMGLWDTISELANVISNKNEPMYIRTQSLWALEALGTGHPVPVIQILLPIYRDLSLPTQLRLAAFVTLLNAQPNLTVIQEIATSLNRLPDIHTAEYTWSQLIEVSWSLDAEMKNLTRDIELAMEFSKPINTSYKFSKTSFGGKRFIRHNRRGLYWEVFLVMDSETPEPRAARFRLFANVQKKSFTLLSFGYDTTGFGKNLRKSLGF	>TEST_chain_DG chain=DG TER_segment=111 original_chain=B type=protein length=245
DH	112	B	nucleic_acid	1	U	>TEST_chain_DH chain=DH TER_segment=112 original_chain=B type=nucleic_acid length=1
DI	113	Q	protein	3	GAC	>TEST_chain_DI chain=DI TER_segment=113 original_chain=Q type=protein length=3
DJ	114	q	protein	1	N	>TEST_chain_DJ chain=DJ TER_segment=114 original_chain=q type=protein length=1
DK	115	A	protein	1	Y	>TEST_chain_DK chain=DK TER_segment=115 original_chain=A type=protein length=1
DL	116	A	protein	1	N	>TEST_chain_DL chain=DL TER_segment=116 original_chain=A type=protein length=1
DM	117	A	protein	54	RIMKITKVFVGVLHIRYVTEPRGMVDNTAFEPIDSKKAPFEETLKKPVQFTFNC	>TEST_chain_DM chain=DM TER_segment=117 original_chain=A type=protein length=54
DN	118	B	protein	100	PQVICVERTFDYRNTEFRPYVFRGIWMVPTDPAHTDDPSPLYNLLESAAFTKYNITGDKETFVITEAITSAVYQVDPRDRYAGVMVAYSRCELTLIECGP	>TEST_chain_DN chain=DN TER_segment=118 original_chain=B type=protein length=100
DO	119	B	nucleic_acid	1	U	>TEST_chain_DO chain=DO TER_segment=119 original_chain=B type=nucleic_acid length=1
DP	120	R	protein	1	Q	>TEST_chain_DP chain=DP TER_segment=120 original_chain=R type=protein length=1
DQ	121	r	protein	1	Q	>TEST_chain_DQ chain=DQ TER_segment=121 original_chain=r type=protein length=1
DR	122	A	protein	1	N	>TEST_chain_DR chain=DR TER_segment=122 original_chain=A type=protein length=1
DS	123	A	protein	1	G	>TEST_chain_DS chain=DS TER_segment=123 original_chain=A type=protein length=1
DT	124	A	protein	24	ENYKIKYDGETVKDVLKADKWIPL	>TEST_chain_DT chain=DT TER_segment=124 original_chain=A type=protein length=24
DU	125	B	protein	7	NVNCPED	>TEST_chain_DU chain=DU TER_segment=125 original_chain=B type=protein length=7
DV	126	B	nucleic_acid	1	T	>TEST_chain_DV chain=DV TER_segment=126 original_chain=B type=nucleic_acid length=1
DW	127	S	protein	2	SY	>TEST_chain_DW chain=DW TER_segment=127 original_chain=S type=protein length=2
DX	128	s	protein	3	SEE	>TEST_chain_DX chain=DX TER_segment=128 original_chain=s type=protein length=3
DY	129	A	protein	1	L	>TEST_chain_DY chain=DY TER_segment=129 original_chain=A type=protein length=1
DZ	130	A	protein	1	C	>TEST_chain_DZ chain=DZ TER_segment=130 original_chain=A type=protein length=1
EA	131	A	protein	43	SINIQRAILAQFTLALWPDDFDQPVSQRKRRGLKLGKLRKNLN	>TEST_chain_EA chain=EA TER_segment=131 original_chain=A type=protein length=43
EB	132	B	protein	6	KYTLRL	>TEST_chain_EB chain=EB TER_segment=132 original_chain=B type=protein length=6
EC	133	T	protein	3	KIP	>TEST_chain_EC chain=EC TER_segment=133 original_chain=T type=protein length=3
ED	134	t	protein	3	HRF	>TEST_chain_ED chain=ED TER_segment=134 original_chain=t type=protein length=3
EE	135	A	protein	1	T	>TEST_chain_EE chain=EE TER_segment=135 original_chain=A type=protein length=1
EF	136	A	protein	1	A	>TEST_chain_EF chain=EF TER_segment=136 original_chain=A type=protein length=1
EG	137	A	protein	46	NILDRSCSSDNEYRYLFESQIMTGLPYLTYQFSGARIRAIVKIQLG	>TEST_chain_EG chain=EG TER_segment=137 original_chain=A type=protein length=46
EH	138	B	protein	10	AGFDVDLKKG	>TEST_chain_EH chain=EH TER_segment=138 original_chain=B type=protein length=10
EI	139	U	protein	3	ATD	>TEST_chain_EI chain=EI TER_segment=139 original_chain=U type=protein length=3
EJ	140	u	protein	2	NS	>TEST_chain_EJ chain=EJ TER_segment=140 original_chain=u type=protein length=2
EK	141	A	protein	1	S	>TEST_chain_EK chain=EK TER_segment=141 original_chain=A type=protein length=1
EL	142	A	protein	1	T	>TEST_chain_EL chain=EL TER_segment=142 original_chain=A type=protein length=1
EM	143	B	protein	50	GFTVSPDNRFDRFILRLPPEPVFLIKVTTFPVVYVKIYSRKDQTYNSNNS	>TEST_chain_EM chain=EM TER_segment=143 original_chain=B type=protein length=50
EN	144	B	protein	4	LEPK	>TEST_chain_EN chain=EN TER_segment=144 original_chain=B type=protein length=4
EO	145	V	protein	1	E	>TEST_chain_EO chain=EO TER_segment=145 original_chain=V type=protein length=1
EP	146	v	protein	3	AEK	>TEST_chain_EP chain=EP TER_segment=146 original_chain=v type=protein length=3
EQ	147	A	protein	1	L	>TEST_chain_EQ chain=EQ TER_segment=147 original_chain=A type=protein length=1
ER	148	A	protein	1	Y	>TEST_chain_ER chain=ER TER_segment=148 original_chain=A type=protein length=1
ES	149	B	protein	5	RILFG	>TEST_chain_ES chain=ES TER_segment=149 original_chain=B type=protein length=5
ET	150	B	protein	4	EDKG	>TEST_chain_ET chain=ET TER_segment=150 original_chain=B type=protein length=4
EU	151	W	protein	1	S	>TEST_chain_EU chain=EU TER_segment=151 original_chain=W type=protein length=1
EV	152	w	protein	1	L	>TEST_chain_EV chain=EV TER_segment=152 original_chain=w type=protein length=1
EW	153	A	protein	1	E	>TEST_chain_EW chain=EW TER_segment=153 original_chain=A type=protein length=1
EX	154	A	protein	1	G	>TEST_chain_EX chain=EX TER_segment=154 original_chain=A type=protein length=1
EY	155	B	protein	154	RRGNQIKYTDPSAKEPMVMNQSYWPNLENKPNRVKALFEKLVRAMDKKNLDSQVGELVIYITRLLEHAFTHEIEEIYNSVKDIPVPGVNQESLNHLFADLLTISGSYHTFNYLRELIKSKKIKESEVRCVLSLLPFQLNVDNVTPVVIESYEKL	>TEST_chain_EY chain=EY TER_segment=155 original_chain=B type=protein length=154
EZ	156	B	protein	45	NSERFRKVSIQSVSVWPNDEIPDSLLPLVGAMAQLMEKLTVPDGD	>TEST_chain_EZ chain=EZ TER_segment=156 original_chain=B type=protein length=45
FA	157	X	protein	2	PR	>TEST_chain_FA chain=FA TER_segment=157 original_chain=X type=protein length=2
FB	158	x	protein	1	G	>TEST_chain_FB chain=FB TER_segment=158 original_chain=x type=protein length=1
FC	159	A	protein	1	S	>TEST_chain_FC chain=FC TER_segment=159 original_chain=A type=protein length=1
FD	160	A	protein	1	G	>TEST_chain_FD chain=FD TER_segment=160 original_chain=A type=protein length=1
FE	161	B	protein	61	ETRDEYAEEIPLLADTNINDRSYDDDNSYRYIYESLIMTGMPYLIYQYSGARIRALVKIQL	>TEST_chain_FE chain=FE TER_segment=161 original_chain=B type=protein length=61
FF	162	B	protein	5	PNGNG	>TEST_chain_FF chain=FF TER_segment=162 original_chain=B type=protein length=5
FG	163	Y	protein	2	PN	>TEST_chain_FG chain=FG TER_segment=163 original_chain=Y type=protein length=2
FH	164	y	protein	2	KG	>TEST_chain_FH chain=FH TER_segment=164 original_chain=y type=protein length=2
FI	165	A	protein	1	A	>TEST_chain_FI chain=FI TER_segment=165 original_chain=A type=protein length=1
FJ	166	A	protein	1	S	>TEST_chain_FJ chain=FJ TER_segment=166 original_chain=A type=protein length=1
FK	167	B	protein	341	TTWALLAVVYDSSGNFEKLVGGVTSTNPSLPKKIEVVGTMQMPDRTGKWFLEPENPVWKTIFSNMEITWGEKCGGDKSIMLQVRIQMSKEEQRLNKRDLRSSNGIPVPLEVARKVHRNHGTGLYSDIREECQDARQRGAQYSEPCVDFVIKRNSMLRVRFDVTYQNVSRPIRGIIHKINKYIKHEYYYNVTVYAVDVRQPSDRVEGIISFSADRDFVTIKYQTPNNNCSMNKITLPVAVLPLSLLLPYTWNRIRGIDDPLAWDMTGPKLDTWDGITEELIVGPDWYIMAFNNEDENIFAVMVGASGENANSFRLALIFSGNYRVTITPPGQITVGANEPGS	>TEST_chain_FK chain=FK TER_segment=167 original_chain=B type=protein length=341
FL	168	B	protein	7	PSDRFTV	>TEST_chain_FL chain=FL TER_segment=168 original_chain=B type=protein length=7
FM	169	Z	protein	1	L	>TEST_chain_FM chain=FM TER_segment=169 original_chain=Z type=protein length=1
FN	170	z	protein	1	L	>TEST_chain_FN chain=FN TER_segment=170 original_chain=z type=protein length=1
FO	171	A	protein	1	F	>TEST_chain_FO chain=FO TER_segment=171 original_chain=A type=protein length=1
FP	172	A	protein	1	G	>TEST_chain_FP chain=FP TER_segment=172 original_chain=A type=protein length=1
FQ	173	B	protein	293	DKSIKLNARIHRSKSEQKINQRDLRSVNGVPVPLSVARKVRKNRGEGLYSDIFEECKSARQRGAHHSEPSVDFVIYRNSLLRVRYDVNYKNVSRPIRDLIHKITKYIQHKYWWNVTEYAVDTRQPEDRVDGIISFSASKSYVSIRYQTPNLNVSMIKITLPISVLPLSLLLPWTWNRIKGIDEPIAYELTGPQLENYCGITEELIVGNDWHIMAFRNTETNLFAVLVGASGKNSNSYRLALLFSGTHRVTITPKSLVNVGANEPSSNENGFKIRWDGEEVKDVTQADRWIPLN	>TEST_chain_FQ chain=FQ TER_segment=173 original_chain=B type=protein length=293
FR	174	B	protein	57	GKNPVLIWVESIPVLNITHDGHVSFPLRNGLPLPSLEMRQIPSPVHVKARKTHIQLG	>TEST_chain_FR chain=FR TER_segment=174 original_chain=B type=protein length=57
