## Supplementary File 2 for "Purification-free cryo-EM reveals endogenous assemblies from minute tardigrade samples": SupplementaryFile2.xlsx

### Sheet: Ferr_selected
BLAST rank	Accession	Organism	Registered protein name	Identity	Query cover	E-value	Bit score	Subject length (aa)	Query range	Subject range	Tardigrada	NCBI URL		Yellow = Tardigrada
1	XP_055355121.1	Paramacrobiotus metropolitanus	soma ferritin-like	0.41611	0.78836	7.61e-29	115	179	6–154	11–159	Yes	https://www.ncbi.nlm.nih.gov/protein/XP_055355121.1
2	XP_059096160.1	Tigriopus californicus	soma ferritin-like	0.40881	0.84127	9.17e-29	115	172	6–164	7–160	No	https://www.ncbi.nlm.nih.gov/protein/XP_059096160.1
3	XP_039632438.1	Polypterus senegalus	ferritin, middle subunit-like isoform X2	0.39216	0.809524	4.54e-28	114	176	8–160	8–160	No	https://www.ncbi.nlm.nih.gov/protein/XP_039632438.1
4	KAG2455385.1	Polypterus senegalus	FRIM protein, partial	0.38961	0.809524	5.1e-26	109	204	8–160	35–188	No	https://www.ncbi.nlm.nih.gov/protein/KAG2455385.1
5	CAD7245140.1	Darwinula stevensoni	unnamed protein product	0.4	0.820106	9.12e-26	108	174	2–156	3–157	No	https://www.ncbi.nlm.nih.gov/protein/CAD7245140.1
6	XP_019646894.1	Branchiostoma belcheri	PREDICTED: soma ferritin-like	0.38816	0.804233	2.38e-25	107	172	6–157	7–158	No	https://www.ncbi.nlm.nih.gov/protein/XP_019646894.1
7	XP_028669355.1	Erpetoichthys calabaricus	ferritin, middle subunit-like	0.36774	0.820106	3.32e-25	106	174	6–160	6–160	No	https://www.ncbi.nlm.nih.gov/protein/XP_028669355.1
8	XP_072889911.1	Hemitrygon akajei	ferritin heavy chain-like	0.38158	0.804233	5.15e-25	106	176	6–157	6–157	No	https://www.ncbi.nlm.nih.gov/protein/XP_072889911.1
9	GAU97776.1	Ramazzottius varieornatus	hypothetical protein RvY_09012	0.34831	0.941799	1.06e-24	105	179	3–180	8–178	Yes	https://www.ncbi.nlm.nih.gov/protein/GAU97776.1
10	XP_066288125.1	Branchiostoma lanceolatum	soma ferritin-like	0.34615	0.825397	2.49e-24	104	188	3–158	18–173	No	https://www.ncbi.nlm.nih.gov/protein/XP_066288125.1

### Sheet: Ferr_all_HSPs
BLAST rank	Accession	Organism	Registered protein name	Identity	Query cover	E-value	Bit score	Subject length (aa)	Query range	Subject range	Tardigrada	NCBI URL	Query start	Query end	Subject start	Subject end	Alignment length	Mismatches	Gap opens	Positives	HSPs per subject		Yellow = Tardigrada
1	XP_055355121.1	Paramacrobiotus metropolitanus	soma ferritin-like	0.41611	0.78836	7.61e-29	115	179	6–154	11–159	Yes	https://www.ncbi.nlm.nih.gov/protein/XP_055355121.1	6	154	11	159	149	87	0	0.5906	1
2	XP_059096160.1	Tigriopus californicus	soma ferritin-like	0.40881	0.84127	9.17e-29	115	172	6–164	7–160	No	https://www.ncbi.nlm.nih.gov/protein/XP_059096160.1	6	164	7	160	159	89	1	0.566	1
3	XP_039632438.1	Polypterus senegalus	ferritin, middle subunit-like isoform X2	0.39216	0.809524	4.54e-28	114	176	8–160	8–160	No	https://www.ncbi.nlm.nih.gov/protein/XP_039632438.1	8	160	8	160	153	93	0	0.5752	1
4	KAG2455385.1	Polypterus senegalus	FRIM protein, partial	0.38961	0.809524	5.1e-26	109	204	8–160	35–188	No	https://www.ncbi.nlm.nih.gov/protein/KAG2455385.1	8	160	35	188	154	93	1	0.5714	1
5	CAD7245140.1	Darwinula stevensoni	unnamed protein product	0.4	0.820106	9.12e-26	108	174	2–156	3–157	No	https://www.ncbi.nlm.nih.gov/protein/CAD7245140.1	2	156	3	157	155	93	0	0.5484	1
6	XP_019646894.1	Branchiostoma belcheri	PREDICTED: soma ferritin-like	0.38816	0.804233	2.38e-25	107	172	6–157	7–158	No	https://www.ncbi.nlm.nih.gov/protein/XP_019646894.1	6	157	7	158	152	93	0	0.5461	1
7	XP_028669355.1	Erpetoichthys calabaricus	ferritin, middle subunit-like	0.36774	0.820106	3.32e-25	106	174	6–160	6–160	No	https://www.ncbi.nlm.nih.gov/protein/XP_028669355.1	6	160	6	160	155	98	0	0.5806	1
8	XP_072889911.1	Hemitrygon akajei	ferritin heavy chain-like	0.38158	0.804233	5.15e-25	106	176	6–157	6–157	No	https://www.ncbi.nlm.nih.gov/protein/XP_072889911.1	6	157	6	157	152	94	0	0.5592	1
9	GAU97776.1	Ramazzottius varieornatus	hypothetical protein RvY_09012	0.34831	0.941799	1.06e-24	105	179	3–180	8–178	Yes	https://www.ncbi.nlm.nih.gov/protein/GAU97776.1	3	180	8	178	178	109	1	0.5225	1
10	XP_066288125.1	Branchiostoma lanceolatum	soma ferritin-like	0.34615	0.825397	2.49e-24	104	188	3–158	18–173	No	https://www.ncbi.nlm.nih.gov/protein/XP_066288125.1	3	158	18	173	156	102	0	0.5705	1
11	WP_476732989.1	Klebsiella pneumoniae	ferritin family protein	0.35928	0.883598	3.12e-24	103	170	6–172	7–170	No	https://www.ncbi.nlm.nih.gov/protein/WP_476732989.1	6	172	7	170	167	104	1	0.5329	1
12	XP_080111294.1	Raja brachyura	ferritin, heavy subunit-like	0.36875	0.846561	5.35e-24	103	173	6–165	6–165	No	https://www.ncbi.nlm.nih.gov/protein/XP_080111294.1	6	165	6	165	160	101	0	0.5437	1
13	XP_059096161.1	Tigriopus californicus	soma ferritin-like	0.34731	0.883598	7.6e-24	103	172	6–172	7–170	No	https://www.ncbi.nlm.nih.gov/protein/XP_059096161.1	6	172	7	170	167	106	1	0.5509	1
14	XP_078093229.1	Mustelus asterias	ferritin heavy chain-like	0.3625	0.846561	8.3e-24	103	175	6–165	6–165	No	https://www.ncbi.nlm.nih.gov/protein/XP_078093229.1	6	165	6	165	160	102	0	0.5437	1
15	XP_070567173.1	Ptychodera flava	soma ferritin-like isoform X2	0.36842	0.804233	8.78e-24	103	206	6–157	40–191	No	https://www.ncbi.nlm.nih.gov/protein/XP_070567173.1	6	157	40	191	152	96	0	0.5855	1
16	XP_040571779.1	Lepeophtheirus salmonis	ferritin heavy chain B	0.37278	0.89418	1.01e-23	102	171	6–174	6–171	No	https://www.ncbi.nlm.nih.gov/protein/XP_040571779.1	6	174	6	171	169	103	1	0.5266	1
17	XP_083760310.1	Microchirus variegatus	ferritin, middle subunit isoform 2	0.37255	0.809524	1.05e-23	102	174	6–158	6–158	No	https://www.ncbi.nlm.nih.gov/protein/XP_083760310.1	6	158	6	158	153	96	0	0.5294	1
18	XP_043939313.1	Protopterus annectens	ferritin heavy chain B-like	0.3625	0.846561	1.05e-23	102	173	6–165	6–165	No	https://www.ncbi.nlm.nih.gov/protein/XP_043939313.1	6	165	6	165	160	102	0	0.5312	1
19	XP_038639301.1	Scyliorhinus canicula	ferritin, heavy subunit-like	0.38158	0.804233	1.26e-23	102	175	6–157	6–157	No	https://www.ncbi.nlm.nih.gov/protein/XP_038639301.1	6	157	6	157	152	94	0	0.5592	1
20	XP_068227290.1	Palaemon carinicauda	ferritin-like	0.35625	0.846561	1.41e-23	102	169	6–165	6–165	No	https://www.ncbi.nlm.nih.gov/protein/XP_068227290.1	6	165	6	165	160	103	0	0.55	1
21	XP_050390095.1	Patella vulgata	soma ferritin-like	0.36184	0.804233	1.66e-23	102	171	6–157	7–158	No	https://www.ncbi.nlm.nih.gov/protein/XP_050390095.1	6	157	7	158	152	97	0	0.5526	1
22	XP_070567167.1	Ptychodera flava	soma ferritin-like isoform X1	0.36842	0.804233	1.67e-23	103	241	6–157	75–226	No	https://www.ncbi.nlm.nih.gov/protein/XP_070567167.1	6	157	75	226	152	96	0	0.5855	1
23	XP_065835210.1	Oscarella lobularis	soma ferritin-like	0.36913	0.78836	1.82e-23	102	170	6–154	5–153	No	https://www.ncbi.nlm.nih.gov/protein/XP_065835210.1	6	154	5	153	149	94	0	0.557	1
24	XP_028669352.1	Erpetoichthys calabaricus	ferritin, middle subunit-like	0.36842	0.804233	2.03e-23	102	176	6–157	6–157	No	https://www.ncbi.nlm.nih.gov/protein/XP_028669352.1	6	157	6	157	152	96	0	0.5592	1
25	KAM7442941.1	Porites harrisoni	Ferritin heavy polypeptide-like 17	0.38356	0.772487	2.07e-23	103	233	9–154	64–209	No	https://www.ncbi.nlm.nih.gov/protein/KAM7442941.1	9	154	64	209	146	90	0	0.5479	1
26	KAL8591509.1	Nucella lapillus	hypothetical protein ACOMHN_000524	0.35526	0.804233	2.26e-23	101	173	6–157	5–156	No	https://www.ncbi.nlm.nih.gov/protein/KAL8591509.1	6	157	5	156	152	98	0	0.5724	1
27	6LP5_A	Sinonovacula constricta	Chain A, Ferritin	0.36747	0.878307	2.26e-23	101	171	6–171	7–169	No	https://www.ncbi.nlm.nih.gov/protein/6LP5_A	6	171	7	169	166	102	1	0.5241	1
28	CAH1246941.1	Branchiostoma lanceolatum	FTH1	0.38411	0.78836	2.72e-23	101	179	6–154	10–158	No	https://www.ncbi.nlm.nih.gov/protein/CAH1246941.1	6	154	10	158	151	89	2	0.5497	1
29	XP_080004301.1	Acartia tonsa	soma ferritin-like isoform X2	0.37419	0.809524	2.93e-23	101	171	3–155	2–156	No	https://www.ncbi.nlm.nih.gov/protein/XP_080004301.1	3	155	2	156	155	95	1	0.5548	1
30	XP_034990312.1	Zootoca vivipara	ferritin light chain	0.36875	0.846561	3.1e-23	101	177	6–165	6–165	No	https://www.ncbi.nlm.nih.gov/protein/XP_034990312.1	6	165	6	165	160	101	0	0.525	1
31	XP_080140490.1	Coenobita brevimanus	ferritin-like	0.34756	0.867725	3.3e-23	101	171	6–169	6–169	No	https://www.ncbi.nlm.nih.gov/protein/XP_080140490.1	6	169	6	169	164	107	0	0.5305	1
32	KAH9513572.1	Bulinus truncatus	hypothetical protein Btru_033389	0.38065	0.820106	3.36e-23	101	173	3–157	6–160	No	https://www.ncbi.nlm.nih.gov/protein/KAH9513572.1	3	157	6	160	155	96	0	0.5161	1
33	XP_059809473.1	Hypanus sabinus	ferritin heavy chain B-like isoform X1	0.34337	0.867725	3.63e-23	102	194	2–165	18–183	No	https://www.ncbi.nlm.nih.gov/protein/XP_059809473.1	2	165	18	183	166	107	1	0.5663	1
34	KAH9518502.1	Bulinus truncatus	hypothetical protein Btru_016964	0.37419	0.820106	3.7e-23	101	173	3–157	4–158	No	https://www.ncbi.nlm.nih.gov/protein/KAH9518502.1	3	157	4	158	155	97	0	0.5226	1
35	XP_085837024.1	Somniosus microcephalus	ferritin heavy chain B-like	0.3625	0.846561	4.3e-23	101	173	6–165	6–165	No	https://www.ncbi.nlm.nih.gov/protein/XP_085837024.1	6	165	6	165	160	102	0	0.5312	1
36	NP_001281141.1	Cynoglossus semilaevis	ferritin, heavy polypeptide-like 27	0.36913	0.78836	5.48e-23	100	177	6–154	6–154	No	https://www.ncbi.nlm.nih.gov/protein/NP_001281141.1	6	154	6	154	149	94	0	0.5302	1
37	AAZ20754.1	Meretrix meretrix	ferritin subunit	0.34731	0.883598	5.58e-23	100	171	6–172	7–170	No	https://www.ncbi.nlm.nih.gov/protein/AAZ20754.1	6	172	7	170	167	106	1	0.5389	1
38	XP_069763678.1	Narcine bancroftii	ferritin heavy chain-like	0.34969	0.862434	5.95e-23	101	198	3–165	25–187	No	https://www.ncbi.nlm.nih.gov/protein/XP_069763678.1	3	165	25	187	163	106	0	0.5337	1
39	XP_005991025.1	Latimeria chalumnae	ferritin, higher subunit	0.36842	0.804233	6.01e-23	100	176	6–157	6–157	No	https://www.ncbi.nlm.nih.gov/protein/XP_005991025.1	6	157	6	157	152	96	0	0.5461	1
40	CAR7510405.1	Holocnemus pluchei	unnamed protein product	0.37086	0.798942	6.82e-23	100	173	6–156	6–156	No	https://www.ncbi.nlm.nih.gov/protein/CAR7510405.1	6	156	6	156	151	95	0	0.543	1
41	CAN6025080.1	Flustra foliacea	unnamed protein product	0.41722	0.798942	7.25e-23	102	230	8–158	68–216	No	https://www.ncbi.nlm.nih.gov/protein/CAN6025080.1	8	158	68	216	151	86	1	0.5629	1
42	XP_067875829.1	Heterodontus francisci	ferritin heavy chain-like	0.36842	0.804233	7.43e-23	100	181	6–157	12–163	No	https://www.ncbi.nlm.nih.gov/protein/XP_067875829.1	6	157	12	163	152	96	0	0.5526	1
43	XP_060607045.1	Ruditapes philippinarum	soma ferritin-like	0.36527	0.883598	8.21e-23	100	171	6–172	7–170	No	https://www.ncbi.nlm.nih.gov/protein/XP_060607045.1	6	172	7	170	167	103	1	0.521	1
44	XP_067876027.1	Heterodontus francisci	uncharacterized protein	0.36875	0.846561	8.62e-23	104	352	6–165	6–165	No	https://www.ncbi.nlm.nih.gov/protein/XP_067876027.1	6	165	6	165	160	101	0	0.55	2
44	XP_067876027.1	Heterodontus francisci	uncharacterized protein	0.36076	0.835979	5.49e-21	99.4	352	8–165	184–341	No	https://www.ncbi.nlm.nih.gov/protein/XP_067876027.1	8	165	184	341	158	101	0	0.538	2
45	KAM9837579.1	Aulostomus maculatus	ferritin, lower subunit	0.35897	0.825397	8.87e-23	100	174	3–158	3–158	No	https://www.ncbi.nlm.nih.gov/protein/KAM9837579.1	3	158	3	158	156	100	0	0.5577	1
46	CAQ0045927.1	Lindaspio polybranchiata	unnamed protein product	0.38158	0.804233	9.14e-23	100	171	6–157	7–158	No	https://www.ncbi.nlm.nih.gov/protein/CAQ0045927.1	6	157	7	158	152	94	0	0.5592	1
47	CAR7557703.1	Armadillidium maculatum	unnamed protein product	0.3631	0.888889	9.62e-23	100	173	6–173	6–171	No	https://www.ncbi.nlm.nih.gov/protein/CAR7557703.1	6	173	6	171	168	105	1	0.5179	1
48	XP_043939314.1	Protopterus annectens	ferritin heavy chain B-like	0.3625	0.846561	9.65e-23	100	185	6–165	16–175	No	https://www.ncbi.nlm.nih.gov/protein/XP_043939314.1	6	165	16	175	160	102	0	0.55	1
49	XP_067827847.1	Heptranchias perlo	ferritin heavy chain A-like	0.36076	0.835979	1.14e-22	100	211	8–165	44–201	No	https://www.ncbi.nlm.nih.gov/protein/XP_067827847.1	8	165	44	201	158	101	0	0.5316	1
50	XP_022345525.1	Crassostrea virginica	soma ferritin-like	0.36774	0.820106	1.16e-22	100	171	3–157	4–158	No	https://www.ncbi.nlm.nih.gov/protein/XP_022345525.1	3	157	4	158	155	98	0	0.5097	1
51	XP_070717922.1	Pristiophorus japonicus	ferritin heavy chain-like isoform X1	0.36184	0.804233	1.16e-22	100	175	6–157	6–157	No	https://www.ncbi.nlm.nih.gov/protein/XP_070717922.1	6	157	6	157	152	97	0	0.5526	1
52	XP_085825962.1	Somniosus microcephalus	ferritin heavy chain B-like	0.36196	0.862434	1.21e-22	100	210	3–165	37–199	No	https://www.ncbi.nlm.nih.gov/protein/XP_085825962.1	3	165	37	199	163	104	0	0.5399	1
53	XP_050390090.1	Patella vulgata	soma ferritin isoform X1	0.36129	0.820106	1.3e-22	99.8	173	3–157	4–158	No	https://www.ncbi.nlm.nih.gov/protein/XP_050390090.1	3	157	4	158	155	99	0	0.5226	1
54	XP_032869500.1	Amblyraja radiata	ferritin heavy chain-like	0.375	0.804233	1.3e-22	100	176	6–157	6–157	No	https://www.ncbi.nlm.nih.gov/protein/XP_032869500.1	6	157	6	157	152	95	0	0.5526	1
55	XP_072444456.1	Chiloscyllium punctatum	ferritin heavy chain, oocyte isoform-like	0.3625	0.835979	1.43e-22	99.8	173	8–165	8–165	No	https://www.ncbi.nlm.nih.gov/protein/XP_072444456.1	8	165	8	165	160	98	2	0.5437	1
56	XP_063291765.1	Pelobates fuscus	ferritin heavy chain B-like	0.3625	0.846561	1.45e-22	99.8	176	6–165	6–165	No	https://www.ncbi.nlm.nih.gov/protein/XP_063291765.1	6	165	6	165	160	102	0	0.5062	1
57	XP_080004300.1	Acartia tonsa	soma ferritin-like isoform X1	0.37419	0.809524	1.61e-22	100	218	3–155	49–203	No	https://www.ncbi.nlm.nih.gov/protein/XP_080004300.1	3	155	49	203	155	95	1	0.5548	1
58	CAI9557176.1	Staurois parvus	unnamed protein product	0.35625	0.846561	1.63e-22	99.8	176	6–165	6–165	No	https://www.ncbi.nlm.nih.gov/protein/CAI9557176.1	6	165	6	165	160	103	0	0.5	1
59	XP_015818800.3	Nothobranchius furzeri	ferritin, middle subunit	0.37255	0.809524	1.76e-22	99.8	174	8–160	8–160	No	https://www.ncbi.nlm.nih.gov/protein/XP_015818800.3	8	160	8	160	153	96	0	0.5425	1
60	KAK3101695.1	Pinctada imbricata	hypothetical protein FSP39_005569	0.34911	0.89418	1.77e-22	99.4	172	3–171	4–169	No	https://www.ncbi.nlm.nih.gov/protein/KAK3101695.1	3	171	4	169	169	107	1	0.503	1
61	CAL8303878.1	Lota lota	unnamed protein product	0.33951	0.857143	1.8e-22	99.4	174	3–164	3–164	No	https://www.ncbi.nlm.nih.gov/protein/CAL8303878.1	3	164	3	164	162	107	0	0.537	1
62	ABI52633.1	Argas monolakensis	ferritin heavy-chain	0.36842	0.804233	1.84e-22	99.4	174	3–154	4–155	No	https://www.ncbi.nlm.nih.gov/protein/ABI52633.1	3	154	4	155	152	96	0	0.5461	1
63	MIC4295703.1	Stylophora pistillata	hypothetical protein ACP6EZ_013420	0.38411	0.798942	1.85e-22	100	231	9–159	61–211	No	https://www.ncbi.nlm.nih.gov/protein/MIC4295703.1	9	159	61	211	151	93	0	0.5166	1
64	XP_087649355.1	Callionymus lyra	ferritin, middle subunit	0.34839	0.820106	1.9e-22	99.4	174	6–160	6–160	No	https://www.ncbi.nlm.nih.gov/protein/XP_087649355.1	6	160	6	160	155	101	0	0.5548	1
65	ELU16429.1	Capitella teleta	hypothetical protein CAPTEDRAFT_182078	0.375	0.804233	1.93e-22	99.4	170	6–157	7–158	No	https://www.ncbi.nlm.nih.gov/protein/ELU16429.1	6	157	7	158	152	95	0	0.5395	1
66	XP_078387955.1	Cetorhinus maximus	ferritin heavy chain A-like	0.36875	0.846561	1.96e-22	100	200	6–165	33–192	No	https://www.ncbi.nlm.nih.gov/protein/XP_078387955.1	6	165	33	192	160	101	0	0.5312	1
67	KAM6897124.1	Xenentodon cancila	ferritin, lower subunit	0.35897	0.825397	2.05e-22	99.4	174	3–158	3–158	No	https://www.ncbi.nlm.nih.gov/protein/KAM6897124.1	3	158	3	158	156	100	0	0.5385	1
68	AAN63032.1	Branchiostoma lanceolatum	ferritin heavy chain polypeptide 1, partial	0.36184	0.804233	2.05e-22	99.4	175	6–157	6–157	No	https://www.ncbi.nlm.nih.gov/protein/AAN63032.1	6	157	6	157	152	97	0	0.5395	1
69	XP_070733918.1	Pristiophorus japonicus	ferritin heavy chain, oocyte isoform-like	0.37415	0.777778	2.07e-22	99.4	177	8–154	8–154	No	https://www.ncbi.nlm.nih.gov/protein/XP_070733918.1	8	154	8	154	147	92	0	0.551	1
70	P85837.1	Trematomus newnesi	RecName: Full=Ferritin, heavy subunit; Short=Ferritin H	0.38158	0.804233	2.3e-22	99.4	174	6–157	6–157	No	https://www.ncbi.nlm.nih.gov/protein/P85837.1	6	157	6	157	152	94	0	0.5263	1
71	XP_055518936.1	Leucoraja erinaceus	ferritin, heavy subunit-like	0.35625	0.846561	2.36e-22	99.8	197	6–165	30–189	No	https://www.ncbi.nlm.nih.gov/protein/XP_055518936.1	6	165	30	189	160	103	0	0.55	1
72	XP_056265968.1	Pseudoliparis swirei	ferritin, liver middle subunit-like	0.35948	0.809524	2.41e-22	99.4	175	6–158	6–158	No	https://www.ncbi.nlm.nih.gov/protein/XP_056265968.1	6	158	6	158	153	98	0	0.5359	1
73	XP_070567215.1	Ptychodera flava	soma ferritin-like	0.37419	0.820106	2.48e-22	99	171	3–157	3–157	No	https://www.ncbi.nlm.nih.gov/protein/XP_070567215.1	3	157	3	157	155	97	0	0.5355	1
74	XP_046575449.1	Haliotis rubra	soma ferritin-like	0.35065	0.814815	2.66e-22	99	170	3–156	2–155	No	https://www.ncbi.nlm.nih.gov/protein/XP_046575449.1	3	156	2	155	154	100	0	0.539	1
75	XP_077994698.1	Glandiceps talaboti	soma ferritin-like	0.34591	0.84127	2.68e-22	99.4	177	3–161	3–161	No	https://www.ncbi.nlm.nih.gov/protein/XP_077994698.1	3	161	3	161	159	104	0	0.5157	1
76	XP_077453243.1	Stigmatopora argus	ferritin, heavy polypeptide 1b isoform X1	0.375	0.804233	3.14e-22	99.4	192	6–157	21–172	No	https://www.ncbi.nlm.nih.gov/protein/XP_077453243.1	6	157	21	172	152	95	0	0.5461	1
77	XP_059496692.1	Stegostoma tigrinum	ferritin, heavy subunit-like	0.35976	0.857143	3.37e-22	99	173	4–165	2–165	No	https://www.ncbi.nlm.nih.gov/protein/XP_059496692.1	4	165	2	165	164	103	1	0.5427	1
78	XP_067827891.1	Heptranchias perlo	ferritin heavy chain, oocyte isoform-like	0.35443	0.835979	3.44e-22	99	175	8–165	8–165	No	https://www.ncbi.nlm.nih.gov/protein/XP_067827891.1	8	165	8	165	158	102	0	0.5253	1
79	XP_059496702.1	Stegostoma tigrinum	ferritin, middle subunit-like	0.36076	0.835979	3.47e-22	99.8	214	8–165	49–206	No	https://www.ncbi.nlm.nih.gov/protein/XP_059496702.1	8	165	49	206	158	101	0	0.538	1
80	XP_076035438.1	Oratosquilla oratoria	ferritin-like	0.35	0.846561	3.5e-22	98.6	169	6–165	6–165	No	https://www.ncbi.nlm.nih.gov/protein/XP_076035438.1	6	165	6	165	160	104	0	0.5437	1
81	XP_059496718.1	Stegostoma tigrinum	ferritin, middle subunit-like	0.36709	0.835979	3.65e-22	100	264	8–165	8–165	No	https://www.ncbi.nlm.nih.gov/protein/XP_059496718.1	8	165	8	165	158	100	0	0.538	1
82	XP_057683105.1	Corythoichthys intestinalis	ferritin, lower subunit-like	0.35443	0.835979	3.81e-22	98.6	174	3–160	3–160	No	https://www.ncbi.nlm.nih.gov/protein/XP_057683105.1	3	160	3	160	158	102	0	0.538	1
83	XP_078093406.1	Mustelus asterias	ferritin heavy chain B-like	0.34969	0.862434	3.82e-22	100	221	3–165	48–210	No	https://www.ncbi.nlm.nih.gov/protein/XP_078093406.1	3	165	48	210	163	106	0	0.5337	1
84	XP_078093228.1	Mustelus asterias	ferritin heavy chain A-like	0.35443	0.835979	3.84e-22	98.6	176	8–165	8–165	No	https://www.ncbi.nlm.nih.gov/protein/XP_078093228.1	8	165	8	165	158	102	0	0.5316	1
85	CAG5116600.1	Candidula unifasciata	unnamed protein product	0.35294	0.809524	4.17e-22	98.6	172	5–157	4–156	No	https://www.ncbi.nlm.nih.gov/protein/CAG5116600.1	5	157	4	156	153	99	0	0.5359	1
86	CAH1267448.1	Branchiostoma lanceolatum	FTH1	0.35385	0.687831	4.17e-22	97.8	151	29–158	7–136	No	https://www.ncbi.nlm.nih.gov/protein/CAH1267448.1	29	158	7	136	130	84	0	0.6077	1
87	XP_072311692.1	Eucyclogobius newberryi	ferritin, lower subunit	0.33758	0.830688	4.34e-22	98.6	174	8–164	8–164	No	https://www.ncbi.nlm.nih.gov/protein/XP_072311692.1	8	164	8	164	157	104	0	0.5414	1
88	XP_032868971.1	Amblyraja radiata	ferritin, heavy subunit-like	0.34375	0.846561	4.37e-22	98.6	173	6–165	6–165	No	https://www.ncbi.nlm.nih.gov/protein/XP_032868971.1	6	165	6	165	160	105	0	0.5625	1
89	XP_087247311.1	Dipteris shenzhenensis	ferritin-4, chloroplastic-like	0.36571	0.899471	4.37e-22	100	264	5–174	86–257	No	https://www.ncbi.nlm.nih.gov/protein/XP_087247311.1	5	174	86	257	175	103	2	0.52	1
90	XP_012718539.2	Fundulus heteroclitus	ferritin, lower subunit	0.35294	0.809524	4.48e-22	98.6	174	6–158	6–158	No	https://www.ncbi.nlm.nih.gov/protein/XP_012718539.2	6	158	6	158	153	99	0	0.5359	1
91	XP_019739131.1	Hippocampus comes	ferritin, lower subunit	0.35256	0.825397	4.57e-22	98.6	174	6–161	6–161	No	https://www.ncbi.nlm.nih.gov/protein/XP_019739131.1	6	161	6	161	156	101	0	0.5449	1
92	XP_081328547.1	Orbicella franksi	soma ferritin-like	0.33333	0.931217	4.76e-22	100	235	1–176	46–228	No	https://www.ncbi.nlm.nih.gov/protein/XP_081328547.1	1	176	46	228	183	115	2	0.5027	1
93	XP_051789854.1	Erpetoichthys calabaricus	ferritin, middle subunit-like isoform X2	0.34641	0.809524	5.08e-22	98.6	176	6–158	6–158	No	https://www.ncbi.nlm.nih.gov/protein/XP_051789854.1	6	158	6	158	153	100	0	0.5556	1
94	NP_001292267.1	Magallana gigas	soma ferritin-like	0.37419	0.820106	5.31e-22	98.2	171	3–157	4–158	No	https://www.ncbi.nlm.nih.gov/protein/NP_001292267.1	3	157	4	158	155	97	0	0.5097	1
95	ACS72281.1	Pinctada maxima	ferritin-like protein	0.36774	0.820106	5.83e-22	98.2	173	3–157	4–158	No	https://www.ncbi.nlm.nih.gov/protein/ACS72281.1	3	157	4	158	155	98	0	0.5032	1
96	XP_076034978.1	Oratosquilla oratoria	ferritin-like	0.34395	0.830688	5.99e-22	98.2	169	3–159	3–159	No	https://www.ncbi.nlm.nih.gov/protein/XP_076034978.1	3	159	3	159	157	103	0	0.5541	1
97	XP_048377543.1	Stegostoma tigrinum	ferritin, middle subunit-like	0.3481	0.835979	6.04e-22	98.2	174	8–165	9–166	No	https://www.ncbi.nlm.nih.gov/protein/XP_048377543.1	8	165	9	166	158	103	0	0.538	1
98	WP_235243578.1	Escherichia coli	ferritin family protein, partial	0.38667	0.793651	6.4e-22	97.4	155	6–155	6–155	No	https://www.ncbi.nlm.nih.gov/protein/WP_235243578.1	6	155	6	155	150	92	0	0.5333	1
99	KAL3883540.1	Sinanodonta woodiana	hypothetical protein ACJMK2_029795	0.38158	0.804233	6.56e-22	98.2	173	6–157	7–157	No	https://www.ncbi.nlm.nih.gov/protein/KAL3883540.1	6	157	7	157	152	93	1	0.5263	1
100	XP_066445553.1	Eleutherodactylus coqui	ferritin, higher subunit-like	0.39286	0.740741	6.65e-22	97.8	161	6–145	6–145	No	https://www.ncbi.nlm.nih.gov/protein/XP_066445553.1	6	145	6	145	140	85	0	0.5214	1

### Sheet: Consensus_ferr
Original FASTA header	Length (aa)	Sequence	Source file	Role
ferr_A	189	DYASSRVNYPADDENSINNLIINGLNYYYNYLAGYAYFGRTDVGLEGFAKFFKRLSMSEECQVSKLIKYQNLRGGAVKFQAISLPSRIEYTNGLDAFTQALQHEKDEYNTFVKVYSGSDALGNPLLADKIADSYLRNKLKKIKEIAGIVRDLQRAAASAASDGIYHVSQDLEKEVLLRLKKFSVLSSLL	ferr.fasta	BLAST query (consensus)

### Sheet: ModelAngelo
Original FASTA header	Length (aa)	Sequence	Source file	Role
Fit-ModelAngelo_A	160	QFAAANVNFPAEDENSINNLINNGLNYYYNYLAGYAYFGRCDVDLEGFAKFFKRLSMDEECKVDKLIKYQLLRAGAVKFQAMSIPSRLEYTNGLEAFTQALQHEKDEFNTFTKVYDGSSALGNPELAEKIAESRLKNQLKMIEEIAGIVRDLQRAAAAGK	Fit-ModelAngelo_2026-07-30T01-40-45.fasta	ModelAngelo output
Fit-ModelAngelo_B	160	QWSSSRVNFPADDQNSINNLINNGLNYYYEYLAGYAYFGHVEVDLNGFAKFFKRLSKDEECQVSKLIQYQNLRAGAVKFQAISLPSRIEYTNGLEAFTNALQHLKDEYNTFVKVYAGAEALGNPLLAEEIAEMRLRNMLKKIKEIAGIVRDLQRAAASRK	Fit-ModelAngelo_2026-07-30T01-40-45.fasta	ModelAngelo output
Fit-ModelAngelo_C	160	PHASARVNYPADDENDINNLINNGLNYFYEYLAGYAYFGYVDVALNGRAKFFDRLSKETCCQVSKLIHYNNLRGGSVKFQAISLPSRLEYTNGLEAFTQALQHEKDEYNTYVKVYDGAEALGDPNLAEEIAEERLFQKLKQIKMIAGIVRDLQRAAASAS	Fit-ModelAngelo_2026-07-30T01-40-45.fasta	ModelAngelo output
Fit-ModelAngelo_D	29	SFGIFRVSQELEKQVLLRLMKFSVLSSLL	Fit-ModelAngelo_2026-07-30T01-40-45.fasta	ModelAngelo output
Fit-ModelAngelo_E	160	DYASSNVNWPADDENSINNLIINGLNYYYNFLAGRAYFGHTDVGLEGFGKFFERLSMSEECQVSKLIKYQNLRGGAVKFKAISLPSRIEYTNGLDAFTQALQKEKDEYNTFVKVYSGSDALGNPNLAEKIADSYLRNKLKKIKEIAGIVWDLQRAAARFG	Fit-ModelAngelo_2026-07-30T01-40-45.fasta	ModelAngelo output
Fit-ModelAngelo_F	29	KNGIYRVSQELEKKVLMYLMKQSVLSSLL	Fit-ModelAngelo_2026-07-30T01-40-45.fasta	ModelAngelo output
Fit-ModelAngelo_G	29	SNGEYRVSQELEKKVLLRLLKFSVISSLF	Fit-ModelAngelo_2026-07-30T01-40-45.fasta	ModelAngelo output
Fit-ModelAngelo_H	85	SVKFQAISLPSRLEYTNGLDAFTQALQHNKDEYNTFVKVYSGAEALGNPLLAEEISEEYLKNKLKQIKMIAGIVRDLKRAASAGR	Fit-ModelAngelo_2026-07-30T01-40-45.fasta	ModelAngelo output
Fit-ModelAngelo_I	28	NGVHRVSQELEKKTLMYLKFFSAVSSLL	Fit-ModelAngelo_2026-07-30T01-40-45.fasta	ModelAngelo output
Fit-ModelAngelo_J	160	QYASARTNYPADDENDINNLINNGLNWFYNYLAGYAYFGRIEVGLNGFAKFFKRLSMDEEEQVSKLIHYQLLRDGSVKFQAEALPSRLEYDNGLDAFTNALQHEKDEYNTFVKVYDGAEALGNPNLAEEIAESRLKNQLKQIKMIAGIVRDLKRAAARRE	Fit-ModelAngelo_2026-07-30T01-40-45.fasta	ModelAngelo output
Fit-ModelAngelo_K	160	TYAAANTNYPADDENDINNLINNGLNYYYNYLAGYAYFGRVDTALEGFAKFFKRLSMDSEEQVSMLIKYQNLRGGSVKFQAISLPSRIEFENGLEAFTQALQHEKDDYNTFVQVYDGADAEGDPLLAEEIAEDYLKNMLKKIEEIAGIVRDLQRAAASGK	Fit-ModelAngelo_2026-07-30T01-40-45.fasta	ModelAngelo output
Fit-ModelAngelo_L	160	TYAAANVNYPADDETDINNLINNGLNHYYNHLAGYAYWGRVEVGLNGFAKFFKRLSKCSECQTDKLIKYQNMRGGAVKFQAISLPSRIEFTNGLDAFTNALQHEKEEYNTFVKVYDGSEALGNPLLADKISEERLFNKLKKIEEIAGIVRSLKRAAASFK	Fit-ModelAngelo_2026-07-30T01-40-45.fasta	ModelAngelo output
Fit-ModelAngelo_M	29	SLGVYRVSQELEKEELEFLKKFSVIAFIL	Fit-ModelAngelo_2026-07-30T01-40-45.fasta	ModelAngelo output
Fit-ModelAngelo_N	160	THAASNVNYPAEDENDINLLINNGLNYYYEFLAGYAHFGRTEVDLNGFAKFFERLSMDTECQVDMLIKYQNLRAGAVKFQAISLPSRLERTNGLEAFTQALQHEKEEYNTFVKVYDGADAQGDPLLAEEIAESYLFNKLKKIEEIAGIVRDLQRAASAGR	Fit-ModelAngelo_2026-07-30T01-40-45.fasta	ModelAngelo output
Fit-ModelAngelo_O	76	EYASARVNFPADDENDINLLINNGLNYYYNYLAGYAHFGRIEVALNGFAKFHERLSMDSECQVDKLIRFQLLRGGA	Fit-ModelAngelo_2026-07-30T01-40-45.fasta	ModelAngelo output
Fit-ModelAngelo_P	159	EYAAANVNYPADDENSINNLINNGLNYFYNFLAGYAYFGRIDVDLEGFAKFFERLSMDEEEQVSKLIKYQNLRGGAVKFQAISLPSRLEFTNGLDAFTNALQYEKDEYNTFVKVYDGAEALGNPQLAEEIAESYLKQQLKKIKEIAGIVRDLKRAAASR	Fit-ModelAngelo_2026-07-30T01-40-45.fasta	ModelAngelo output
Fit-ModelAngelo_Q	29	KNGTYRVSQELEKKELMYLMKQEVFSYLL	Fit-ModelAngelo_2026-07-30T01-40-45.fasta	ModelAngelo output
Fit-ModelAngelo_R	160	EHASSRVNFPADDENDLNLLINNGLNYYYNYLAGYAYFGNTDVALNGFAKFFKRLSMDEECMVSKLIKYQNLRAGAVKFRALDLPSRLEFTNGLEAFTNALQHEKDEFNTFVKVYDGADAEGNPLLAEKIAESRLKNKLKKIKEIAGIVRDLKRAAAARG	Fit-ModelAngelo_2026-07-30T01-40-45.fasta	ModelAngelo output
Fit-ModelAngelo_S	28	SNGTYRVSQDLERQVLKYLKFFSVVSSL	Fit-ModelAngelo_2026-07-30T01-40-45.fasta	ModelAngelo output
Fit-ModelAngelo_T	29	KNGTHRVSQELEKEVLMFLMKFSVVSSLL	Fit-ModelAngelo_2026-07-30T01-40-45.fasta	ModelAngelo output
Fit-ModelAngelo_U	29	SNGIHRVSQDLEKEVLEFLKKFRVLSALL	Fit-ModelAngelo_2026-07-30T01-40-45.fasta	ModelAngelo output
Fit-ModelAngelo_V	29	SNGIYRVSQELEKEELMRLMFFRVLRSLL	Fit-ModelAngelo_2026-07-30T01-40-45.fasta	ModelAngelo output
Fit-ModelAngelo_W	160	EFASANVLYPADDENDINLLINNGLNYYYTYLAGYAYFARTDVDLEGFAKYFKRLSMDEECQVSKLIKYQLLRGGSVKFQAISLPTRIEFTNGLDAFTQALQHEKDEYNTFTKVYDGAEALGNPNLAEEIAESRLRNKLKKIEEIAGIVRSLQRAAASSG	Fit-ModelAngelo_2026-07-30T01-40-45.fasta	ModelAngelo output
Fit-ModelAngelo_X	160	QHAATNVLYPADDENSINLLINNGLNYYYEYLAGYAYYGRIETALNGFAKFFKRLSKDEECQVDKLIKYQNLRSGAVKFQAMSLPSRLEFTNGLEAFTQALQHEKDEYNTFTKVYDGAEALGNPNLAEEIAESRLRNKLKKIEEIAGIVRSLQRAAARAR	Fit-ModelAngelo_2026-07-30T01-40-45.fasta	ModelAngelo output
Fit-ModelAngelo_Y	1	P	Fit-ModelAngelo_2026-07-30T01-40-45.fasta	ModelAngelo output
Fit-ModelAngelo_Z	1	T	Fit-ModelAngelo_2026-07-30T01-40-45.fasta	ModelAngelo output
Fit-ModelAngelo_a	160	EWASSNTNFPADDENDINLLINNGLNYYYEYLAGYAYFARCDVDLNGFAKFFKRLSMDENCQVDKLIQYQNLRGGAVKFRAISLPSRLEFTNGLEAFTQALQHEKDEYNTYTKVYDGAEAEGNPMLAEKIAESRLFNQLKKIEEIAGIVRDLKRAAARGS	Fit-ModelAngelo_2026-07-30T01-40-45.fasta	ModelAngelo output
Fit-ModelAngelo_b	160	PWASTRVNWPADDENSINNLITNGLNYYYEFLAGRAYFGCIDTALNGFAKFFERLSKDSNEMVSKLIQYQLLRAGAVKFQAISLPSRLEFTNGLDAFTNALQHEKDSYNTYTKVYDGADAQGNPLLAEKIAESRLRNKLKKIELIAGIVRDLKRAAASNK	Fit-ModelAngelo_2026-07-30T01-40-45.fasta	ModelAngelo output
Fit-ModelAngelo_c	28	SNGIFYVSQELEKEVLERLKKQRVLSSL	Fit-ModelAngelo_2026-07-30T01-40-45.fasta	ModelAngelo output
Fit-ModelAngelo_d	160	QWASPRTNYPADDENDINNLIINGLNYYYNYLAGYAYFGRIDVGLNGFAKFFKRLSMDENCQVDKLIQYQLLFGGAVKFNAISLPSRLEFTNGLDAFTNALQHEKDDYNTYVKVYDGADAEGNPELAEKISESYLRNKLKKIKEIAGIVRDLQRAAARAK	Fit-ModelAngelo_2026-07-30T01-40-45.fasta	ModelAngelo output
Fit-ModelAngelo_e	160	PYASSNTNYPADCENSINLLINNGLNYFYEYLAGYAYFGHCDVDLNGFAKYFKRLSMDENEQVDKLIQYQNLRGGSVKFRAISLPSRLKFTNGLDAFTQALQHEKDEYNTFVKVYDGAEALGNPNLAEKIAESYLKNMLKKIKEIAGIVRDLQRAAASGK	Fit-ModelAngelo_2026-07-30T01-40-45.fasta	ModelAngelo output
Fit-ModelAngelo_f	160	TFASANVNWPADDENSINNLINNGLNYFYNRLAGRAYFGRTETDLEGFAKFFKRLSMDEECQVSKLIKYQNLRGGAVKFQAMALPSRLEYTNGLEAFTQALQHEKDEYNTFVKVYDGADALGNPELAEKIAESRLFNKLKKIEEIAGIVRDLKRAAASFK	Fit-ModelAngelo_2026-07-30T01-40-45.fasta	ModelAngelo output
Fit-ModelAngelo_g	29	KKGIYRVSQELEKQVLMRLKFFSVFSSLL	Fit-ModelAngelo_2026-07-30T01-40-45.fasta	ModelAngelo output
Fit-ModelAngelo_h	29	KLGIHRVSQELEKKELMRLKKFFVVSSLL	Fit-ModelAngelo_2026-07-30T01-40-45.fasta	ModelAngelo output
Fit-ModelAngelo_i	30	GSDGIHHVSQELEKEELMRLKKFRVLASLL	Fit-ModelAngelo_2026-07-30T01-40-45.fasta	ModelAngelo output
Fit-ModelAngelo_j	29	SLGVYRVSQELEKEELMRLKKFSVLSALL	Fit-ModelAngelo_2026-07-30T01-40-45.fasta	ModelAngelo output
Fit-ModelAngelo_k	29	EKGVYRVSQDLEKETLLYLKKFSVLSYLL	Fit-ModelAngelo_2026-07-30T01-40-45.fasta	ModelAngelo output
Fit-ModelAngelo_l	29	SKGVYRVSQELEKQTLMRLMKFSVLSSLL	Fit-ModelAngelo_2026-07-30T01-40-45.fasta	ModelAngelo output
Fit-ModelAngelo_m	29	SRGVHRVSQELEREELMRLMFFRVLVSIL	Fit-ModelAngelo_2026-07-30T01-40-45.fasta	ModelAngelo output
Fit-ModelAngelo_n	29	SNGIYRVSQELEKETLMYLKKFSVVSSLL	Fit-ModelAngelo_2026-07-30T01-40-45.fasta	ModelAngelo output
Fit-ModelAngelo_o	28	SNGVYRVSQELEKKVLMYLMFQSVVSSL	Fit-ModelAngelo_2026-07-30T01-40-45.fasta	ModelAngelo output
Fit-ModelAngelo_p	159	YSSANTNYPADDENDLNLLINNGLNYYYNYLAGYAYFGHTEVDLNGFAKYFKRLSMDEEEQVSKLIKYQLLRGGAVKFQAISLPSRIEFEDGLDAFTQALQHEKDEYNTFVKVYDGAEALGNPLLAEKIAECRLRNKLKKIKEIAGIVRDLKRAAASAK	Fit-ModelAngelo_2026-07-30T01-40-45.fasta	ModelAngelo output
Fit-ModelAngelo_q	29	SLGTFHVSQELEKEELMRLKKFRVLSSLF	Fit-ModelAngelo_2026-07-30T01-40-45.fasta	ModelAngelo output
Fit-ModelAngelo_r	29	SRGTYRVSQDLEREVLMFLKKFRVVRLIL	Fit-ModelAngelo_2026-07-30T01-40-45.fasta	ModelAngelo output
Fit-ModelAngelo_s	29	GNGIHRVSQELEKEELEYLMKQSVISALR	Fit-ModelAngelo_2026-07-30T01-40-45.fasta	ModelAngelo output
Fit-ModelAngelo_t	159	TYASANVNYPADDENDINNLINNGLNYYYEYLAGYAYFGRTEVALNGFAKFFKRLSKDEECQVDKLIRYQLLRGGGVKFQGISLPSRIEYTNGLEAFTNALQHEKDEYNTFVKVYDGADAEGDPLLAEEIADSYLRNKLKKIEEIAGIVRDLQRAAALK	Fit-ModelAngelo_2026-07-30T01-40-45.fasta	ModelAngelo output
Fit-ModelAngelo_u	160	TYASANTNFPADDENSINNLINNGLNYYYNYLAGYAYWGRCETDLNGFAKFFKRLSMDEECQVDKLIKYQNLRGGAVKFQAISLPTRIEYTNGLSAFTQALQHEKEDYNTFVQVYDGADAEGDPNLAEEIAEEYLRQQLKKIEMIAGIVRSLQRAAAAGS	Fit-ModelAngelo_2026-07-30T01-40-45.fasta	ModelAngelo output
Fit-ModelAngelo_v	161	AEYAAANTNYPAEDENSINLLIINGLNYYYEYLAGRAFFACVDVDLQGFAKFFKRLSMDEECQVDKLIKYQNLRGGAVKFKAISLPSRLEFTNGLEAFTQALQYEKDEYNTFTKVYDGADALGNPNLAEKIAESRLRNKLKKIKEIAGIVRSLQRAAAAGK	Fit-ModelAngelo_2026-07-30T01-40-45.fasta	ModelAngelo output
Fit-ModelAngelo_w	29	SQGIFRVSQDLEKQVLMYLMKFKVLSSLL	Fit-ModelAngelo_2026-07-30T01-40-45.fasta	ModelAngelo output
Fit-ModelAngelo_x	160	PYASARVNYPADDENSINNLINNGLNYYYEYLAGYAYFGRTDTDLEGFAKFFERLSKDEECQVDKLIRYQLLRGGAVKFQAISLPSRLEYTSGLDAFTQALQHEKEEYNTFTQTYDGADALGNPLLAEEIAESRLKQKLKQIKMIAGIVRDLKRAAASSK	Fit-ModelAngelo_2026-07-30T01-40-45.fasta	ModelAngelo output
Fit-ModelAngelo_y	160	QHSSANVNYPADDENSLNLLINNGLNYYYTYLAGYAYFGRCETGLNGFAKFFERLSKDEECQVSKLIHYKLLYGGSVKFQAISLPSRLEYTNGLDAFTNALQHEKDEYNTFTKVYDGADAQGNPNLADEIAESYLFNKLKKIEMIAGIVRSLQRAAAAGK	Fit-ModelAngelo_2026-07-30T01-40-45.fasta	ModelAngelo output

### Sheet: Search_details
Item	Details
Analysis date	2026-09-30
Query file	ferr.fasta; user-provided consensus sequence
Query ID	ferr_A
Query length (aa)	189
ModelAngelo entries	51
BLAST RID	BSWS6CA6016
Program	blastp
Version	BLASTP 2.17.0+
Database	clustered_nr
Parameters	{"matrix": "BLOSUM62", "expect": 0.05, "gap_open": 11, "gap_extend": 1, "filter": "F", "cbs": 2}
Included results	100 subjects / 101 HSPs; all rows of the uploaded CSV. The online report contains additional hits, not included here.
Selected hits	Top 10 uploaded subjects with E-value <= 1e-5; distinct accession numbers retained.
Query verification	All uploaded HSP query sequences match the corresponding positions in ferr.fasta.
Yellow highlighting	NCBI GenPept taxonomy contains Tardigrada; also indicated by the Tardigrada column.
Query cover	Selected hits: union of all query intervals per subject / 189. All HSPs: query interval length / 189.
Summary HSP	Identity, E-value, bit score and coordinates on Ferr_selected are from the highest-bit-score HSP per subject.
CSV column 13	Percent positives, not query coverage; verified against the original NCBI BLAST JSON.
Coordinates	1-based, inclusive. Identity uses alignment length, including gaps.
Annotation source	NCBI Protein EFetch GenPept XML, retrieved 2026-09-30; accession-specific URLs in the hit tables.
